# Back to the Future: Environmental genomic selection to take advantage of polygenic local adaptation

**DOI:** 10.1101/2024.10.09.617488

**Authors:** Anna Halpin-McCormick, Quinn Campbell, Sónia Negrão, Peter L. Morrell, Sariel Hubner, Jeff Neyhart, Michael Kantar

## Abstract

The genetic basis of adaptation is a fundamental question in evolutionary genetics. Environmental association analysis (EAA) and various allele frequency comparisons in genomic environmental association (GEA) have become standard approaches for investigating the genetic basis of adaptation to natural environments. While these analyses provide insight into local adaptation, they have not been widely adopted in breeding or conservation programs. This may be attributable to the difficulty in identifying the best individuals for transplantation/relocation in conservation efforts or identification of the best parents in breeding programs. To explore the use of EAA and GEA for future breeding programs, we used a cereal crop - barley (*Hordeum vulgare* L.) as our case-study species due to its wide adaptability to different environments and agro-ecologies, ranging from marginal and low input fields to high-productive farms. Here, we use publicly available data to conduct environmental genomic selection (EGS) on 753 landrace barley accessions using a mini-core of 31 landrace accessions and a de-novo core of 100 as the training populations. Environmental genomic selection is to environmental association analysis (EAA) what genomic selection is to genome-wide association studies (GWAS). Since local adaptation to the environment is polygenic, a whole-genome approach is likely to be more accurate for selecting for environmental adaptation. Here we show distinct genetic background and population differences and how an integrative approach coupling environmental genomic selection and species distribution modelling can help identify key parents for breeding for adaptation to specific environmental variables and geographies to minimize linkage drag.
