## Supplementary material for "Back to the Future: Environmental genomic selection to take advantage of polygenic local adaptation": Table S1

Table S1. WorldClim2 Bioclimatic variable definitions
WorldClim2 Designation	Bioclimatic Variable
BIO 1	Annual Mean Temperature
BIO 2	Mean Diurnal Range (Mean of monthly (max temp - min temp))
BIO 3	Isothermality (BIO2/BIO7) (×100)
BIO 4	Temperature Seasonality (standard deviation ×100)
BIO 5	Max Temperature of Warmest Month
BIO 6	Min Temperature of Coldest Month
BIO 7	Temperature Annual Range (BIO5-BIO6)
BIO 8	Mean Temperature of Wettest Quarter
BIO 9	Mean Temperature of Driest Quarter
BIO 10	Mean Temperature of Warmest Quarter
BIO 11	Mean Temperature of Coldest Quarter
BIO 12	Annual Precipitation
BIO 13	Precipitation of Wettest Month
BIO 14	Precipitation of Driest Month
BIO 15	Precipitation Seasonality (Coefficient of Variation)
BIO 16	Precipitation of Wettest Quarter
BIO 17	Precipitation of Driest Quarter
BIO 18	Precipitation of Warmest Quarter
BIO 19	Precipitation of Coldest Quarter
