## Supplementary material for "Back to the Future: Environmental genomic selection to take advantage of polygenic local adaptation": Tabld S5

Table S5. Top ten SNPs with highest mean effect for annual mean temperature across the entire landrace collection.
	Chromosome	Position	SNP	Variable	Mean Effect
1	4H	50,299,940	SCRI_RS_143091	bio1	0.0851235
2	4H	51,174,019	SCRI_RS_140586	bio1	0.08434848
3	4H	51,277,777	SCRI_RS_176092	bio1	0.08344428
4	4H	50,778,111	11_20939	bio1	0.08060253
5	3H	10,688,059	SCRI_RS_127903	bio1	0.07937372
6	7H	18,090,258	SCRI_RS_230691	bio1	0.07926494
7	3H	637,942,608	11_20662	bio1	0.0791784
8	7H	594,218,074	12_31294	bio1	0.07831077
9	4H	50,964,403	SCRI_RS_123814	bio1	0.07724409
10	5H	559,084,000	SCRI_RS_236569	bio1	0.07193506
