## Supplementary material for "Back to the Future: Environmental genomic selection to take advantage of polygenic local adaptation": Table S6

Table S6. Significant SNPs from GWAS from Lei at al 2019 and their mean effect on environmental traits					5th or 95th percentile outlier
GWAS hit/plant trait	SNP	Gene Name	Annotation	Mean Effect	Environmental trait
Cold tolerance	11_10189	HvDhn8	Dehydrin COR410	0.003175067	Bio 1 - Annual mean temperature
Cold tolerance	11_11328	HvICE2	Transcription factor ICE1	0.02960868	Bio 1 - Annual mean temperature
Cold tolerance	11_11361	HvCBF4B	Dehydration-responsive element-binding protein 1B	-0.01960418	Bio 1 - Annual mean temperature
Cold tolerance	11_20085	HvICE2	Transcription factor ICE1	0.008193805	Bio 1 - Annual mean temperature
Cold tolerance	12_30850	HvCBF4B	Dehydration-responsive element-binding protein 1B	-7.13665E-17	Bio 1 - Annual mean temperature
Cold tolerance	12_30880	HvSS1	sucrose synthase 4	0.002472464	Bio 1 - Annual mean temperature
Flowering Time	11_10513	HvPRR1/HvTOC1	Two-component response regulator-like PRR1	-0.02075889	Bio 1 - Annual mean temperature
Flowering Time	12_30668	HvPhyC	phytochrome C	-0.01068649	Bio 1 - Annual mean temperature
Flowering Time	12_30867	HvPhyC	phytochrome C	0.02169559	Bio 1 - Annual mean temperature
Flowering Time	12_30869	HvPhyC	phytochrome C	-0.01075165	Bio 1 - Annual mean temperature
Flowering Time	12_30871	HvPpd-H1/HvPRR37	pseudo-response regulator 7	0.008455481	Bio 1 - Annual mean temperature
Flowering Time	12_30872	HvPpd-H1/HvPRR37	pseudo-response regulator 7	0.008312772	Bio 1 - Annual mean temperature
Flowering Time	12_30929	HvVrn-H1/HvAP1	MADS-box transcription factor 14	0.02258739	Bio 1 - Annual mean temperature
Flowering Time	12_30930	HvVrn-H1/HvAP1	MADS-box transcription factor 14	-0.001750655	Bio 1 - Annual mean temperature
Flowering Time	BK_12	HvPpd-H1/HvPRR37	pseudo-response regulator 7	0.008384126	Bio 1 - Annual mean temperature
Flowering Time	BK_13	HvPpd-H1/HvPRR37	pseudo-response regulator 7	-0.003920035	Bio 1 - Annual mean temperature
Flowering Time	BK_14	HvPpd-H1/HvPRR37	pseudo-response regulator 7	0.008419804	Bio 1 - Annual mean temperature
Flowering Time	BK_15	HvPpd-H1/HvPRR37	pseudo-response regulator 7	0.00777634	Bio 1 - Annual mean temperature
Flowering Time	BK_16	HvPpd-H1/HvPRR37	pseudo-response regulator 7	0.008348449	Bio 1 - Annual mean temperature
Flowering Time	SCRI_RS_137464	HvPRR1/HvTOC1	Two-component response regulator-like PRR1	0.00001269439	Bio 1 - Annual mean temperature
Flowering Time	SCRI_RS_142282	HvPpd-H2/HvFT3	Protein FLOWERING LOCUS T	0.01484204	Bio 1 - Annual mean temperature
Flowering Time	SCRI_RS_154621	HvELF3/Esp1L/eam8	Early flowering 3	0.05020838	Bio 1 - Annual mean temperature
Cold tolerance	11_10189	HvDhn8	Dehydrin COR410	-0.0009932562	Bio 3 - Isothermality (BIO2/BIO7)
Cold tolerance	11_11328	HvICE2	Transcription factor ICE1	0.008929614	Bio 3 - Isothermality (BIO2/BIO7)
Cold tolerance	11_11361	HvCBF4B	Dehydration-responsive element-binding protein 1B	-0.01581433	Bio 3 - Isothermality (BIO2/BIO7)
Cold tolerance	11_20085	HvICE2	Transcription factor ICE1	0.002783156	Bio 3 - Isothermality (BIO2/BIO7)
Cold tolerance	12_30850	HvCBF4B	Dehydration-responsive element-binding protein 1B	4.67602E-18	Bio 3 - Isothermality (BIO2/BIO7)
Cold tolerance	12_30880	HvSS1	sucrose synthase 4	0.006071612	Bio 3 - Isothermality (BIO2/BIO7)
Flowering Time	11_10513	HvPRR1/HvTOC1	Two-component response regulator-like PRR1	0.002856077	Bio 3 - Isothermality (BIO2/BIO7)
Flowering Time	12_30668	HvPhyC	phytochrome C	-0.001144517	Bio 3 - Isothermality (BIO2/BIO7)
Flowering Time	12_30867	HvPhyC	phytochrome C	0.01330434	Bio 3 - Isothermality (BIO2/BIO7)
Flowering Time	12_30869	HvPhyC	phytochrome C	-0.001151496	Bio 3 - Isothermality (BIO2/BIO7)
Flowering Time	12_30871	HvPpd-H1/HvPRR37	pseudo-response regulator 7	-0.003053767	Bio 3 - Isothermality (BIO2/BIO7)
Flowering Time	12_30872	HvPpd-H1/HvPRR37	pseudo-response regulator 7	-0.003002227	Bio 3 - Isothermality (BIO2/BIO7)
Flowering Time	12_30929	HvVrn-H1/HvAP1	MADS-box transcription factor 14	0.00367029	Bio 3 - Isothermality (BIO2/BIO7)
Flowering Time	12_30930	HvVrn-H1/HvAP1	MADS-box transcription factor 14	0.0007996682	Bio 3 - Isothermality (BIO2/BIO7)
Flowering Time	BK_12	HvPpd-H1/HvPRR37	pseudo-response regulator 7	-0.003027997	Bio 3 - Isothermality (BIO2/BIO7)
Flowering Time	BK_13	HvPpd-H1/HvPRR37	pseudo-response regulator 7	0.001478213	Bio 3 - Isothermality (BIO2/BIO7)
Flowering Time	BK_14	HvPpd-H1/HvPRR37	pseudo-response regulator 7	-0.003040882	Bio 3 - Isothermality (BIO2/BIO7)
Flowering Time	BK_15	HvPpd-H1/HvPRR37	pseudo-response regulator 7	-0.002866453	Bio 3 - Isothermality (BIO2/BIO7)
Flowering Time	BK_16	HvPpd-H1/HvPRR37	pseudo-response regulator 7	-0.003015112	Bio 3 - Isothermality (BIO2/BIO7)
Flowering Time	SCRI_RS_137464	HvPRR1/HvTOC1	Two-component response regulator-like PRR1	-0.0008310077	Bio 3 - Isothermality (BIO2/BIO7)
Flowering Time	SCRI_RS_142282	HvPpd-H2/HvFT3	Protein FLOWERING LOCUS T	0.001381078	Bio 3 - Isothermality (BIO2/BIO7)
Flowering Time	SCRI_RS_154621	HvELF3/Esp1L/eam8	Early flowering 3	0.008077136	Bio 3 - Isothermality (BIO2/BIO7)
Cold tolerance	11_10189	HvDhn8	Dehydrin COR410	0.4045433	Bio 4 - Temperature Seasonality
Cold tolerance	11_11328	HvICE2	Transcription factor ICE1	-1.55061	Bio 4 - Temperature Seasonality
Cold tolerance	11_11361	HvCBF4B	Dehydration-responsive element-binding protein 1B	2.22071	Bio 4 - Temperature Seasonality
Cold tolerance	11_20085	HvICE2	Transcription factor ICE1	-0.3274923	Bio 4 - Temperature Seasonality
Cold tolerance	12_30850	HvCBF4B	Dehydration-responsive element-binding protein 1B	9.262117E-16	Bio 4 - Temperature Seasonality
Cold tolerance	12_30880	HvSS1	sucrose synthase 4	-0.980922	Bio 4 - Temperature Seasonality
Flowering Time	11_10513	HvPRR1/HvTOC1	Two-component response regulator-like PRR1	-2.564392	Bio 4 - Temperature Seasonality
Flowering Time	12_30668	HvPhyC	phytochrome C	0.135695	Bio 4 - Temperature Seasonality
Flowering Time	12_30867	HvPhyC	phytochrome C	-4.054264	Bio 4 - Temperature Seasonality
Flowering Time	12_30869	HvPhyC	phytochrome C	0.1365224	Bio 4 - Temperature Seasonality
Flowering Time	12_30871	HvPpd-H1/HvPRR37	pseudo-response regulator 7	0.9795946	Bio 4 - Temperature Seasonality
Flowering Time	12_30872	HvPpd-H1/HvPRR37	pseudo-response regulator 7	0.9630614	Bio 4 - Temperature Seasonality
Flowering Time	12_30929	HvVrn-H1/HvAP1	MADS-box transcription factor 14	0.8655533	Bio 4 - Temperature Seasonality
Flowering Time	12_30930	HvVrn-H1/HvAP1	MADS-box transcription factor 14	-0.07515042	Bio 4 - Temperature Seasonality
Flowering Time	BK_12	HvPpd-H1/HvPRR37	pseudo-response regulator 7	0.971328	Bio 4 - Temperature Seasonality
Flowering Time	BK_13	HvPpd-H1/HvPRR37	pseudo-response regulator 7	-0.4157852	Bio 4 - Temperature Seasonality
Flowering Time	BK_14	HvPpd-H1/HvPRR37	pseudo-response regulator 7	0.9754613	Bio 4 - Temperature Seasonality
Flowering Time	BK_15	HvPpd-H1/HvPRR37	pseudo-response regulator 7	0.8653127	Bio 4 - Temperature Seasonality
Flowering Time	BK_16	HvPpd-H1/HvPRR37	pseudo-response regulator 7	0.9671947	Bio 4 - Temperature Seasonality
Flowering Time	SCRI_RS_137464	HvPRR1/HvTOC1	Two-component response regulator-like PRR1	0.3282918	Bio 4 - Temperature Seasonality
Flowering Time	SCRI_RS_142282	HvPpd-H2/HvFT3	Protein FLOWERING LOCUS T	0.4603637	Bio 4 - Temperature Seasonality
Flowering Time	SCRI_RS_154621	HvELF3/Esp1L/eam8	Early flowering 3	0.562756	Bio 4 - Temperature Seasonality
Cold tolerance	11_10189	HvDhn8	Dehydrin COR410	-0.0009900812	Bio 6 - Min Temperature of Coldest Month
Cold tolerance	11_11328	HvICE2	Transcription factor ICE1	0.08797999	Bio 6 - Min Temperature of Coldest Month
Cold tolerance	11_11361	HvCBF4B	Dehydration-responsive element-binding protein 1B	-0.02297108	Bio 6 - Min Temperature of Coldest Month
Cold tolerance	11_20085	HvICE2	Transcription factor ICE1	0.03298927	Bio 6 - Min Temperature of Coldest Month
Cold tolerance	12_30850	HvCBF4B	Dehydration-responsive element-binding protein 1B	-8.1701E-17	Bio 6 - Min Temperature of Coldest Month
Cold tolerance	12_30880	HvSS1	sucrose synthase 4	0.02494926	Bio 6 - Min Temperature of Coldest Month
Flowering Time	11_10513	HvPRR1/HvTOC1	Two-component response regulator-like PRR1	-0.032214	Bio 6 - Min Temperature of Coldest Month
Flowering Time	12_30668	HvPhyC	phytochrome C	0.003134673	Bio 6 - Min Temperature of Coldest Month
Flowering Time	12_30867	HvPhyC	phytochrome C	0.05236584	Bio 6 - Min Temperature of Coldest Month
Flowering Time	12_30869	HvPhyC	phytochrome C	0.003153786	Bio 6 - Min Temperature of Coldest Month
Flowering Time	12_30871	HvPpd-H1/HvPRR37	pseudo-response regulator 7	0.03708643	Bio 6 - Min Temperature of Coldest Month
Flowering Time	12_30872	HvPpd-H1/HvPRR37	pseudo-response regulator 7	0.0364605	Bio 6 - Min Temperature of Coldest Month
Flowering Time	12_30929	HvVrn-H1/HvAP1	MADS-box transcription factor 14	0.06888964	Bio 6 - Min Temperature of Coldest Month
Flowering Time	12_30930	HvVrn-H1/HvAP1	MADS-box transcription factor 14	-0.007888881	Bio 6 - Min Temperature of Coldest Month
Flowering Time	BK_12	HvPpd-H1/HvPRR37	pseudo-response regulator 7	0.03677346	Bio 6 - Min Temperature of Coldest Month
Flowering Time	BK_13	HvPpd-H1/HvPRR37	pseudo-response regulator 7	-0.01455692	Bio 6 - Min Temperature of Coldest Month
Flowering Time	BK_14	HvPpd-H1/HvPRR37	pseudo-response regulator 7	0.03692994	Bio 6 - Min Temperature of Coldest Month
Flowering Time	BK_15	HvPpd-H1/HvPRR37	pseudo-response regulator 7	0.03166082	Bio 6 - Min Temperature of Coldest Month
Flowering Time	BK_16	HvPpd-H1/HvPRR37	pseudo-response regulator 7	0.03661698	Bio 6 - Min Temperature of Coldest Month
Flowering Time	SCRI_RS_137464	HvPRR1/HvTOC1	Two-component response regulator-like PRR1	-0.00168548	Bio 6 - Min Temperature of Coldest Month
Flowering Time	SCRI_RS_142282	HvPpd-H2/HvFT3	Protein FLOWERING LOCUS T	0.006968765	Bio 6 - Min Temperature of Coldest Month
Flowering Time	SCRI_RS_154621	HvELF3/Esp1L/eam8	Early flowering 3	0.09838316	Bio 6 - Min Temperature of Coldest Month
Cold tolerance	11_10189	HvDhn8	Dehydrin COR410	-0.01447801	Bio 11 - Mean Temperature of Coldest Quarter
Cold tolerance	11_11328	HvICE2	Transcription factor ICE1	0.09735216	Bio 11 - Mean Temperature of Coldest Quarter
Cold tolerance	11_11361	HvCBF4B	Dehydration-responsive element-binding protein 1B	-0.06116558	Bio 11 - Mean Temperature of Coldest Quarter
Cold tolerance	11_20085	HvICE2	Transcription factor ICE1	0.03108904	Bio 11 - Mean Temperature of Coldest Quarter
Cold tolerance	12_30850	HvCBF4B	Dehydration-responsive element-binding protein 1B	-2.612872E-17	Bio 11 - Mean Temperature of Coldest Quarter
Cold tolerance	12_30880	HvSS1	sucrose synthase 4	0.05126628	Bio 11 - Mean Temperature of Coldest Quarter
Flowering Time	11_10513	HvPRR1/HvTOC1	Two-component response regulator-like PRR1	0.05304122	Bio 11 - Mean Temperature of Coldest Quarter
Flowering Time	12_30668	HvPhyC	phytochrome C	0.006364506	Bio 11 - Mean Temperature of Coldest Quarter
Flowering Time	12_30867	HvPhyC	phytochrome C	0.1411067	Bio 11 - Mean Temperature of Coldest Quarter
Flowering Time	12_30869	HvPhyC	phytochrome C	0.006403314	Bio 11 - Mean Temperature of Coldest Quarter
Flowering Time	12_30871	HvPpd-H1/HvPRR37	pseudo-response regulator 7	-0.0003232094	Bio 11 - Mean Temperature of Coldest Quarter
Flowering Time	12_30872	HvPpd-H1/HvPRR37	pseudo-response regulator 7	-0.0003177543	Bio 11 - Mean Temperature of Coldest Quarter
Flowering Time	12_30929	HvVrn-H1/HvAP1	MADS-box transcription factor 14	0.02277975	Bio 11 - Mean Temperature of Coldest Quarter
Flowering Time	12_30930	HvVrn-H1/HvAP1	MADS-box transcription factor 14	-0.004958374	Bio 11 - Mean Temperature of Coldest Quarter
Flowering Time	BK_12	HvPpd-H1/HvPRR37	pseudo-response regulator 7	-0.0003204818	Bio 11 - Mean Temperature of Coldest Quarter
Flowering Time	BK_13	HvPpd-H1/HvPRR37	pseudo-response regulator 7	0.002308002	Bio 11 - Mean Temperature of Coldest Quarter
Flowering Time	BK_14	HvPpd-H1/HvPRR37	pseudo-response regulator 7	-0.0003218456	Bio 11 - Mean Temperature of Coldest Quarter
Flowering Time	BK_15	HvPpd-H1/HvPRR37	pseudo-response regulator 7	-0.002300021	Bio 11 - Mean Temperature of Coldest Quarter
Flowering Time	BK_16	HvPpd-H1/HvPRR37	pseudo-response regulator 7	-0.0003191181	Bio 11 - Mean Temperature of Coldest Quarter
Flowering Time	SCRI_RS_137464	HvPRR1/HvTOC1	Two-component response regulator-like PRR1	-0.01064719	Bio 11 - Mean Temperature of Coldest Quarter
Flowering Time	SCRI_RS_142282	HvPpd-H2/HvFT3	Protein FLOWERING LOCUS T	-0.02313316	Bio 11 - Mean Temperature of Coldest Quarter
Flowering Time	SCRI_RS_154621	HvELF3/Esp1L/eam8	Early flowering 3	0.03375604	Bio 11 - Mean Temperature of Coldest Quarter
Cold tolerance	11_10189	HvDhn8	Dehydrin COR410	0.01348793	Bio 14 - Precipitation of Driest Month
Cold tolerance	11_11328	HvICE2	Transcription factor ICE1	-0.009372173	Bio 14 - Precipitation of Driest Month
Cold tolerance	11_11361	HvCBF4B	Dehydration-responsive element-binding protein 1B	0.0381945	Bio 14 - Precipitation of Driest Month
Cold tolerance	11_20085	HvICE2	Transcription factor ICE1	0.001900229	Bio 14 - Precipitation of Driest Month
Cold tolerance	12_30850	HvCBF4B	Dehydration-responsive element-binding protein 1B	-1.899207E-16	Bio 14 - Precipitation of Driest Month
Cold tolerance	12_30880	HvSS1	sucrose synthase 4	-0.02631702	Bio 14 - Precipitation of Driest Month
Flowering Time	11_10513	HvPRR1/HvTOC1	Two-component response regulator-like PRR1	-0.08525522	Bio 14 - Precipitation of Driest Month
Flowering Time	12_30668	HvPhyC	phytochrome C	-0.003229834	Bio 14 - Precipitation of Driest Month
Flowering Time	12_30867	HvPhyC	phytochrome C	-0.08874085	Bio 14 - Precipitation of Driest Month
Flowering Time	12_30869	HvPhyC	phytochrome C	-0.003249528	Bio 14 - Precipitation of Driest Month
Flowering Time	12_30871	HvPpd-H1/HvPRR37	pseudo-response regulator 7	0.03740964	Bio 14 - Precipitation of Driest Month
Flowering Time	12_30872	HvPpd-H1/HvPRR37	pseudo-response regulator 7	0.03677825	Bio 14 - Precipitation of Driest Month
Flowering Time	12_30929	HvVrn-H1/HvAP1	MADS-box transcription factor 14	0.04610989	Bio 14 - Precipitation of Driest Month
Flowering Time	12_30930	HvVrn-H1/HvAP1	MADS-box transcription factor 14	-0.002930507	Bio 14 - Precipitation of Driest Month
Flowering Time	BK_12	HvPpd-H1/HvPRR37	pseudo-response regulator 7	0.03709394	Bio 14 - Precipitation of Driest Month
Flowering Time	BK_13	HvPpd-H1/HvPRR37	pseudo-response regulator 7	-0.01686492	Bio 14 - Precipitation of Driest Month
Flowering Time	BK_14	HvPpd-H1/HvPRR37	pseudo-response regulator 7	0.03725179	Bio 14 - Precipitation of Driest Month
Flowering Time	BK_15	HvPpd-H1/HvPRR37	pseudo-response regulator 7	0.03396084	Bio 14 - Precipitation of Driest Month
Flowering Time	BK_16	HvPpd-H1/HvPRR37	pseudo-response regulator 7	0.0369361	Bio 14 - Precipitation of Driest Month
Flowering Time	SCRI_RS_137464	HvPRR1/HvTOC1	Two-component response regulator-like PRR1	0.008961711	Bio 14 - Precipitation of Driest Month
Flowering Time	SCRI_RS_142282	HvPpd-H2/HvFT3	Protein FLOWERING LOCUS T	0.03010192	Bio 14 - Precipitation of Driest Month
Flowering Time	SCRI_RS_154621	HvELF3/Esp1L/eam8	Early flowering 3	0.06462712	Bio 14 - Precipitation of Driest Month
Cold tolerance	11_10189	HvDhn8	Dehydrin COR410	-0.009292632	Bio 17 - Precipitation of Driest Quarter
Cold tolerance	11_11328	HvICE2	Transcription factor ICE1	0.00927622	Bio 17 - Precipitation of Driest Quarter
Cold tolerance	11_11361	HvCBF4B	Dehydration-responsive element-binding protein 1B	-0.03738752	Bio 17 - Precipitation of Driest Quarter
Cold tolerance	11_20085	HvICE2	Transcription factor ICE1	0.02065714	Bio 17 - Precipitation of Driest Quarter
Cold tolerance	12_30850	HvCBF4B	Dehydration-responsive element-binding protein 1B	-4.211794E-17	Bio 17 - Precipitation of Driest Quarter
Cold tolerance	12_30880	HvSS1	sucrose synthase 4	0.04086277	Bio 17 - Precipitation of Driest Quarter
Flowering Time	11_10513	HvPRR1/HvTOC1	Two-component response regulator-like PRR1	-0.01530179	Bio 17 - Precipitation of Driest Quarter
Flowering Time	12_30668	HvPhyC	phytochrome C	0.04308491	Bio 17 - Precipitation of Driest Quarter
Flowering Time	12_30867	HvPhyC	phytochrome C	-0.008203122	Bio 17 - Precipitation of Driest Quarter
Flowering Time	12_30869	HvPhyC	phytochrome C	0.04334762	Bio 17 - Precipitation of Driest Quarter
Flowering Time	12_30871	HvPpd-H1/HvPRR37	pseudo-response regulator 7	-0.007499734	Bio 17 - Precipitation of Driest Quarter
Flowering Time	12_30872	HvPpd-H1/HvPRR37	pseudo-response regulator 7	-0.007373157	Bio 17 - Precipitation of Driest Quarter
Flowering Time	12_30929	HvVrn-H1/HvAP1	MADS-box transcription factor 14	0.03824033	Bio 17 - Precipitation of Driest Quarter
Flowering Time	12_30930	HvVrn-H1/HvAP1	MADS-box transcription factor 14	0.01148875	Bio 17 - Precipitation of Driest Quarter
Flowering Time	BK_12	HvPpd-H1/HvPRR37	pseudo-response regulator 7	-0.007436446	Bio 17 - Precipitation of Driest Quarter
Flowering Time	BK_13	HvPpd-H1/HvPRR37	pseudo-response regulator 7	0.00293546	Bio 17 - Precipitation of Driest Quarter
Flowering Time	BK_14	HvPpd-H1/HvPRR37	pseudo-response regulator 7	-0.00746809	Bio 17 - Precipitation of Driest Quarter
Flowering Time	BK_15	HvPpd-H1/HvPRR37	pseudo-response regulator 7	-0.006394863	Bio 17 - Precipitation of Driest Quarter
Flowering Time	BK_16	HvPpd-H1/HvPRR37	pseudo-response regulator 7	-0.007404801	Bio 17 - Precipitation of Driest Quarter
Flowering Time	SCRI_RS_137464	HvPRR1/HvTOC1	Two-component response regulator-like PRR1	0.009701186	Bio 17 - Precipitation of Driest Quarter
Flowering Time	SCRI_RS_142282	HvPpd-H2/HvFT3	Protein FLOWERING LOCUS T	-0.01264023	Bio 17 - Precipitation of Driest Quarter
Flowering Time	SCRI_RS_154621	HvELF3/Esp1L/eam8	Early flowering 3	0.03129822	Bio 17 - Precipitation of Driest Quarter
