## Supplementary material for "Back to the Future: Environmental genomic selection to take advantage of polygenic local adaptation": Table S9

Table S9. Lines and GEAV values (core n=31) which leverage species distribution range for population 1
Line	bio1	bio3	bio4	bio6	bio11	bio14	bio17	Latitude	Longitude	HCPC_group
CIho01458	7.919072153	2.853628976	1024.389098	-14.72387085	-6.288196923	-25.82097646	-80.75907178	33.413	44.713	Population 5
CIho01461	7.567722812	0.861233196	1200.051801	-15.19604455	-8.848193398	-27.05327845	-84.73339806	33.413	44.713	Population 5
CIho01468	7.929184525	3.511956655	672.4561875	-10.94952508	-2.0530843	-27.3068438	-85.59129725	33.413	44.713	Population 5
CIho01604	57.43876308	36.12430384	-4678.2705	97.47939254	119.2082283	-27.79547173	-84.92673376	8.071	38.071	Population 1
CIho02266	-14.21809902	-2.00610091	2056.096623	-55.72819932	-42.83287067	-23.51133327	-74.56783696	39.918	67.202	Population 5
CIho02337	6.995228962	4.342829743	595.7241634	-11.58593084	-2.037457682	-28.59656879	-89.5313343	33.113	44.113	Population 5
CIho02339	29.37616314	3.261068622	940.9036982	5.78188207	15.75147074	-30.31813086	-97.3283093	33.113	44.113	Population 2
CIho03642	47.66666761	1.759232519	-166.9961772	49.80810058	51.03045507	-28.21898429	-89.43907386	30.947	29.632	Population 3
CIho03709	48.41893355	3.883826379	-410.3322431	50.85414167	53.96825487	-34.68060434	-109.2794506	31.049	29.833	Population 3
CIho03734	54.47505386	4.191902442	-255.5356249	52.97359384	58.85396897	-31.78280811	-100.3673465	31.05	29.833	Population 3
CIho03826	-26.31346549	-2.645710376	2568.742685	-75.47475164	-61.72679384	-25.28062955	-79.29567531	34.304	74.454	Population 5
CIho04188	-73.461178	-4.188276641	2517.688936	-134.8291344	-112.1173194	-34.06640692	-108.8662059	34.529	69.173	Population 5
CIho06601	-21.76875024	-5.42355203	2802.768348	-70.08167434	-60.0235567	-23.56152789	-74.48983862	34.951	70.068	Population 5
CIho10058	18.12030857	1.860397099	-422.1744681	24.47652409	24.47143743	-8.99914087	-28.3512342	39.674	-7.826	Population 4
CIho11709	33.90445364	27.97143859	-3778.880359	67.02279733	83.2226211	-24.44064472	-75.72606068	7.905	36.738	Population 1
CIho11812	56.08692486	35.49269282	-4769.032111	99.64551525	119.6553365	-28.43991754	-85.48767958	8.072	38.072	Population 1
CIho11849	52.92525523	35.98172404	-4780.435827	93.79412953	115.7321031	-26.34970429	-80.52723587	8.072	38.072	Population 1
CIho13141	36.36888364	22.80105393	-3048.363051	62.52409054	76.14007565	-20.27058715	-62.03548611	8.072	38.072	Population 1
CIho13353	8.515305591	5.306951565	-1160.121073	26.63477368	24.47148177	4.678361609	15.57016708	12.672	37.539	Population 2
CIho13737	62.32557669	34.64891945	-4557.973703	103.8632406	123.2102041	-27.51000087	-83.51093103	9.389	42.189	Population 1
CIho13742	56.95227467	34.75165682	-4514.263046	95.45814684	116.4227405	-28.31785818	-86.57487083	15.403	39.003	Population 1
CIho13743	58.80389348	34.03567464	-4475.597323	97.64716529	117.8150254	-25.90225563	-78.80449356	15.403	39.003	Population 1
CIho13745	66.74715659	35.38194231	-4585.85082	105.3389934	127.2170159	-30.19410651	-91.85708274	15.403	39.003	Population 1
CIho14124	59.76322823	34.4556732	-4611.89809	100.4886851	120.7473756	-27.29492682	-83.17698364	11.206	39.706	Population 1
CIho14255	-67.1557748	-4.444049354	2727.654707	-128.9027999	-107.9946657	-36.07838991	-114.5482353	35.118	69.301	Population 5
CIho14260	6.167512512	-5.299890565	3355.254089	-52.30945435	-39.86933371	-37.95700024	-120.3012075	33.302	62.135	Population 5
CIho14326	-8.589762023	-4.230561596	2191.127086	-48.32709836	-38.801513	-22.08677027	-70.96944474	40.06	47.06	Population 5
CIho14327	3.789730337	-0.844124066	2201.022803	-42.71225938	-26.84281514	-25.28932793	-81.15010431	40.048	47.048	Population 5
CIho14328	-14.04765595	0.317944846	899.7032077	-33.61828177	-27.97070127	-8.08993829	-27.1815548	40.065	47.065	Population 2
CIho14344	10.12508622	3.354312733	-364.6113412	9.756744357	13.27969795	-11.76854553	-35.61775701	40.045	47.045	Population 5
CIho14880	43.61788279	34.86628583	-4684.493992	83.88782763	105.0739195	-24.31336681	-74.29886816	15.403	39.003	Population 1
CIho14881	62.13878353	36.09736211	-4691.654955	102.0000327	124.0014179	-31.52788981	-96.20119451	15.403	39.003	Population 1
CIho14883	53.28164612	35.28080907	-4520.219716	91.20636265	112.8229669	-30.42447873	-92.42994402	15.403	39.003	Population 1
CIho14978	56.39235288	32.02581956	-4226.249686	90.47306754	111.2795954	-30.72988352	-95.25206233	13.722	39.639	Population 1
CIho15279	52.20361397	-0.838114898	633.0720983	41.82725338	44.4812956	-25.98849156	-82.9325445	36.025	9.675	Population 3
CIho15282	45.08525561	1.583729287	458.8477689	32.78009603	38.15882254	-37.71575005	-118.647746	36.025	9.675	Population 3
CIho15286	57.81908208	0.05980416	382.0977754	50.87214144	53.14082256	-26.07634631	-83.38878431	37.058	10.142	Population 3
CIho15288	67.67610289	2.519547751	200.7889118	61.5905521	66.44154561	-35.51227002	-111.0949738	37.059	10.142	Population 3
CIho15290	46.41579925	1.847662028	804.4342854	27.96029903	35.38790989	-37.63348589	-118.5035236	37.059	10.142	Population 3
CIho15291	52.23720485	-0.592101157	61.31304978	52.60980675	53.52559461	-28.7652211	-91.51461683	37.059	10.142	Population 3
CIho15362	64.28694641	-0.714647362	470.5017975	57.36259352	58.76675101	-30.11680718	-95.70547121	37.262	10.059	Population 3
PI039590	38.69903083	0.935182336	315.9755974	28.67610758	35.819203	-29.28979973	-92.2146921	35.423	0.173	Population 5
PI057015	31.10536833	4.431503687	472.9362372	20.05416475	23.90212795	-30.96711417	-98.71555685	33.113	44.113	Population 4
PI057065	-13.71012881	-4.64928743	162.3819857	-5.015780657	-15.10949121	17.68720016	54.96591177	36.757	3.057	Population 3
PI057752	47.44319199	5.4067538	-175.6109927	42.94616856	49.79174657	-32.27529395	-102.7462594	31.451	31.511	Population 5
PI060663	42.08750462	3.173575254	-705.8379091	52.17352927	51.96276065	-31.41221678	-100.6218572	32.89	13.286	Population 5
PI060694	53.39878492	34.99455095	-4630.530803	93.7003976	114.5742719	-24.88273802	-75.51939914	8.073	38.073	Population 5
PI060701	49.58425635	2.119957326	-309.0849587	56.40169181	55.57654684	-27.48065526	-88.0848681	29.567	34.067	Population 1
PI064022	15.64675916	-7.347281105	3660.52166	-44.19224206	-33.83327637	-33.54307893	-106.3097964	41.517	69.468	Population 3
PI068187	-2.436281316	-1.497247604	2118.10838	-47.20208545	-32.18299299	-26.35983087	-85.0629695	40.113	47.113	Population 5
PI068189	-9.87545344	-3.773135386	1974.755633	-47.19779544	-37.4916819	-21.44286601	-68.68327174	40.111	47.111	Population 5
PI068193	-2.860019843	-2.257483468	2279.027533	-48.96737405	-34.54109818	-22.94390616	-74.19046822	40.11	47.11	Population 5
PI076280	49.85643095	22.4938456	-2724.884275	71.53101223	86.471121	-27.03482575	-82.91247739	33.397	44.63	Population 4
PI076281	18.29721865	2.205750293	773.1983345	4.812157919	7.394632106	-30.85361555	-98.51313752	33.397	44.63	Population 1
PI076284	1.700483023	4.976818288	917.5322615	-24.69500739	-11.93884367	-30.16432586	-93.87126979	33.397	44.63	Population 2
PI076285	1.990093837	2.274682326	1111.681374	-21.15237962	-13.46944745	-24.66157824	-77.03485531	33.397	44.631	Population 5
PI076286	9.783435967	3.682332321	868.2191689	-11.16719436	-2.154195623	-28.28919399	-88.23594629	33.397	44.631	Population 5
PI076290	14.50195085	1.074911416	926.7711744	-3.960101008	1.98931933	-27.03412396	-85.16647977	33.397	44.631	Population 5
PI076291	4.733515665	-1.91131355	1259.34662	-14.83231055	-12.02089535	-21.7701762	-67.97946516	33.397	44.631	Population 5
PI076294	11.29736452	1.33661846	762.308305	-4.199564798	1.104378959	-23.65884083	-74.4588162	33.398	44.631	Population 5
PI076296	6.914270183	4.317094618	894.5318053	-17.8840355	-6.294409839	-30.91016014	-96.8199122	33.398	44.631	Population 5
PI094853	5.86431117	-3.403608544	2500.251644	-39.31812142	-28.26923688	-24.06256209	-77.16338663	40.388	50.005	Population 2
PI094886	20.16585654	2.513355041	-649.0618514	27.41214421	28.49724414	-10.42175197	-31.45389376	40.578	50.095	Population 3
PI117347	-13.22356442	2.180630378	-75.87789114	-12.60282009	-13.50953266	-1.922613823	-5.803742429	38.083	32.696	Population 4
PI134636	-75.05339799	-4.759768564	2552.952945	-135.3891957	-114.0777754	-34.83260979	-111.0977617	34.419	69.385	Population 5
PI138698	3.508487055	1.077727248	1190.176337	-20.46273714	-12.94353637	-25.85604218	-81.79293257	27.426	56.393	Population 2
PI138706	-1.352827316	0.86469631	2204.342387	-48.55527946	-32.98947267	-36.55707904	-115.7726653	30.493	57.659	Population 5
PI138709	-11.2881274	-2.477877299	2220.20743	-50.99217366	-42.15031142	-29.36880878	-92.86012369	29.21	58.46	Population 5
PI138726	-5.953043096	1.948414	1929.945265	-49.6118996	-33.8923675	-35.0019504	-110.3140305	29.11	53.11	Population 5
PI141441	5.276174108	2.019854132	844.0181103	-14.17012324	-6.104321848	-24.57688536	-76.03680664	36.327	57.81	Population 2
PI151787	52.45556939	34.75754776	-4669.65226	93.71068811	114.052104	-24.22438248	-74.10498523	8.073	38.073	Population 5
PI151795	61.83567169	3.711877092	132.1038633	54.89516854	60.74990711	-33.93753545	-107.0152648	8.073	38.073	Population 1
PI167271	13.42997235	-0.187860275	-335.7235829	21.50752354	18.76810477	-16.8228066	-53.12190656	37.212	35.512	Population 5
PI168328	26.34448269	-0.412184647	-6.34982133	27.74577296	27.2817508	-21.04501928	-66.19261172	39.795	27.229	Population 3
PI173518	19.95911001	2.61243807	-670.4845684	29.05702055	28.7820635	-12.60173875	-37.55648855	41.596	35.777	Population 2
PI178285	34.47828263	1.739954857	-528.6073848	43.05494054	42.3687211	-30.76814362	-98.00255	37.029	35.963	Population 4
PI178332	24.58080015	5.401596501	-689.1817963	28.47333211	33.45514079	-15.68475796	-46.19767137	41.363	28.013	Population 3
PI178636	33.30984669	3.651753113	467.8141951	23.9277054	26.4218915	-31.29533592	-101.5072936	33.415	44.715	Population 4
PI178637	6.34898593	0.236759686	937.2713422	-11.44231741	-6.226652972	-22.76939639	-71.56110964	33.415	44.715	Population 2
PI182681	40.3041468	4.311163152	334.4316721	32.9402653	32.86057311	-37.1843581	-120.4652992	32.954	36.704	Population 3
PI186424	45.92025988	27.38022573	-3709.815106	80.18432188	94.61280395	-20.5165478	-63.58637855	8.073	38.073	Population 5
PI193799	57.37102716	36.35990345	-4716.297839	97.72849934	119.6329558	-30.16689455	-91.41690778	9.106	38.773	Population 5
PI194951	52.37049482	36.65914492	-4830.599245	92.56342651	115.6937548	-29.30396715	-88.73650398	12.673	37.54	Population 1
PI194952	55.7281194	36.4469861	-4748.562852	96.0673785	118.369856	-30.73844762	-92.70849131	12.673	37.54	Population 1
PI223143	44.01272906	1.703281537	-245.8365716	45.4135921	48.76304542	-24.30951504	-76.20887212	31.125	36.125	Population 5
PI223509	10.47753316	4.394138708	802.8678474	-12.51973123	-1.328936439	-30.6733215	-96.36672187	34.419	70.453	Population 5
PI227449	18.22660312	2.239641988	936.9549059	1.393712017	5.337510115	-29.17739858	-91.63648712	29.11	53.11	Population 2
PI233834	38.55610732	6.278913684	-674.954233	42.11705008	47.111945	-34.84700922	-108.638569	31.126	36.126	Population 2
PI243587	-27.1848045	-3.180972204	2799.652675	-78.81933697	-66.36987919	-24.90001392	-78.29455932	35.844	50.494	Population 2
PI243607	8.053566292	-5.246031538	3335.039264	-47.44234077	-37.17029192	-35.78580185	-112.6764324	36.328	57.811	Population 5
PI243609	-20.14295896	-2.702572613	2473.568865	-65.12682947	-54.44230711	-25.58828388	-80.17963373	37.578	57.428	Population 5
PI244041	22.05883948	11.1611015	-393.806315	10.74279879	25.74321406	-26.22300807	-81.46339862	14.222	44.439	Population 5
PI244785	-4.500294565	4.269769043	1243.351802	-36.50459287	-23.13966292	-34.62994549	-107.9493972	34.52	69.186	Population 1
PI244791	-72.07182144	-3.560443332	2552.65853	-136.3456155	-111.5696219	-38.02606359	-121.4429561	35.003	69.17	Population 2
PI247928	51.3041459	4.311163124	-239.5683434	58.9402645	57.86057228	-35.18435749	-109.4652973	35.055	33.055	Population 5
PI250775	3.519858532	-2.128793967	2750.916791	-48.04953684	-34.25421607	-36.30780512	-113.4080163	31.603	65.703	Population 5
PI250778	-5.799527421	-2.316163195	2471.750276	-52.77486314	-40.7104655	-32.74040127	-102.8891304	31.603	65.703	Population 5
PI264888	53.22114187	0.399022569	-135.316111	56.61513303	57.40452618	-32.37634667	-102.3954002	37.436	15.07	Population 2
PI264890	32.15133381	-2.826039803	221.8484201	34.71486967	30.45381256	-15.92431939	-50.11157467	37.753	14.887	Population 3
PI264891	48.61131421	2.64088615	-4.898600243	45.9415371	51.63538874	-29.98236163	-94.79559961	41.253	13.987	Population 3
PI264894	48.39036107	0.345705857	-415.6245007	58.05746551	56.09381341	-26.1067894	-82.62569508	38.569	16.564	Population 3
PI264897	49.97836891	0.153110094	-834.5550288	67.81183016	62.38454324	-30.96776526	-97.88310975	35.517	23.925	Population 3
PI264903	28.56181163	-2.29625792	272.6020169	30.07614893	26.72326489	-21.10414255	-67.35695316	36.418	25.469	Population 3
PI264904	49.11176522	0.657200307	69.12189854	48.34353243	49.33818497	-34.93509722	-110.2892225	36.312	27.929	Population 3
PI264906	56.21594809	0.722874005	-183.3470472	61.50845935	60.41668121	-36.82570062	-116.796752	36.279	27.929	Population 3
PI264909	28.49067991	2.665113901	-326.3413098	30.47236716	33.02450468	-16.72396797	-50.00396646	40.946	25.846	Population 3
PI264926	-49.41603587	-6.946012319	249.9004384	-40.39040031	-53.60226293	46.68914497	143.5796736	41.254	13.987	Population 4
PI269912	3.991595021	-2.317663539	2750.442037	-46.60267414	-33.37671625	-36.29436508	-114.1980724	36.247	72.214	Population 4
PI273905	51.0643553	36.28064039	-4839.505675	90.7381644	114.2663413	-28.81536299	-87.93010483	7.907	36.74	Population 5
PI277393	63.4320034	35.55459249	-4649.16606	104.5746156	125.2837008	-31.78235932	-96.02122094	9.14	38.573	Population 1
PI282616	9.535158368	3.686739222	-352.2449175	8.238834737	13.5865855	-14.31842157	-42.96846446	31.617	34.867	Population 1
PI283433	42.90441406	-1.767217282	-283.1540341	54.85868277	48.46178522	-28.22366514	-89.92176191	35.055	33.055	Population 2
PI283441	36.99830323	23.21312974	-3065.144927	62.47387047	76.8424706	-22.88290764	-70.10835653	8.073	38.073	Population 3
PI285118	-9.990134487	-4.448071597	-545.4915788	13.10783032	-1.437294877	25.2332739	78.71202938	15.07	39.07	Population 1
PI285124	54.57794286	34.740574	-4610.565763	93.00894527	114.9768204	-32.64216722	-100.1468079	9.757	39.607	Population 2
PI286388	51.96398618	31.40264986	-4203.884212	85.65896502	106.3786382	-29.73523125	-91.75006539	15.404	39.004	Population 1
PI286389	49.75507899	29.23692101	-3887.983337	81.88231795	100.249482	-27.24594398	-84.61999358	15.07	39.07	Population 1
PI289811	1.374114686	3.704463365	847.9774353	-23.12928731	-11.44031005	-27.82070307	-86.9542011	32.295	48.345	Population 1
PI290346	25.71836392	9.182954572	-1172.822392	32.76582538	40.39851071	-19.73219419	-58.68461578	8.074	38.074	Population 5
PI295442	54.8628676	34.17353429	-4649.950119	98.31806622	116.3518047	-26.40152216	-80.73531105	9.424	38.841	Population 4
PI295581	47.12491237	34.2193587	-4704.074145	87.82612515	108.6501186	-24.82348391	-76.67497507	7.274	38.674	Population 1
PI296453	40.94148807	28.82932938	-3692.273951	70.42678307	88.8798774	-29.46771234	-90.37498351	15.404	39.004	Population 5
PI296455	12.70083406	13.62544212	-2356.058435	40.39881467	42.77193091	2.675294555	8.005997335	13.574	39.541	Population 1
PI296457	50.31311568	32.99113189	-4406.528117	85.4456118	107.4485959	-27.72601842	-84.77995354	14.274	39.491	Population 2
PI296459	50.94299838	-1.044526715	-39.76952237	54.48394297	52.95883464	-24.95517798	-79.57238391	14.754	39.487	Population 1
PI296460	105.3041448	28.31116316	-4358.568313	137.9402633	159.8605709	-35.18435806	-113.4652989	15.837	38.521	Population 3
PI296472	31.30414762	37.31116295	-5331.568301	80.94026577	100.8605735	-22.18435858	-68.46530067	8.074	38.074	Population 1
PI298708	46.493905	35.93095046	-4791.487982	86.23349609	108.95954	-25.8296108	-79.06970858	7.808	36.658	Population 1
PI298738	59.732594	35.12507012	-4484.976376	98.10970609	119.0702169	-30.60145382	-93.13356145	9.858	38.758	Population 1
PI316801	43.99028926	32.48027743	-4351.221971	79.26240549	100.5359624	-24.82215417	-76.21208582	8.075	38.075	Population 1
PI316874	86.57389293	25.96580422	-3748.060356	118.9701601	134.7661292	-31.18905454	-98.71544928	8.075	38.075	Population 1
PI327862	13.22588716	-6.514031443	3500.198149	-45.12294965	-34.20781691	-33.4210613	-105.1536277	39.907	67.213	Population 4
PI327863	11.9682911	-1.36966231	1751.772833	-19.86823148	-12.23062765	-21.53752718	-66.58459304	39.908	67.213	Population 5
PI328299	32.27036918	-2.050906354	-112.9140879	41.09744501	34.87769076	-20.11582872	-63.42400851	38.065	27.465	Population 4
PI328327	23.62445796	0.737073593	-422.6239939	29.29019026	28.87893637	-8.258622249	-23.92030278	39.864	28.101	Population 3
PI328388	49.61531971	-1.411417203	-307.727086	60.96622568	56.19377722	-23.74512195	-75.58488678	35.122	25.858	Population 2
PI328409	49.17057932	-1.895737666	26.90416891	54.9574822	51.00075419	-28.85642764	-91.69885988	36.796	22.479	Population 3
PI328417	38.82656225	-3.702517844	-304.5134186	54.16092543	44.46572078	-22.13836235	-70.7908729	38.03	23.63	Population 3
PI328484	49.78083463	1.086883668	-327.1261816	56.54849461	55.34315782	-31.85174914	-100.6432179	35.252	24.991	Population 3
PI328485	46.57515514	1.540416915	-367.6794281	53.25881208	52.83845245	-32.87695964	-104.9714263	35.113	26.196	Population 3
PI328486	54.69286788	-1.836998373	257.7771263	57.61130739	53.33264398	-36.24064838	-114.9019465	35.518	23.874	Population 3
PI328498	48.85389077	-2.809804555	-14.39817584	56.82666906	50.75726572	-27.35434935	-85.96505805	37.697	22.147	Population 3
PI328520	34.45715042	2.459470591	-592.6890558	42.34291052	42.92321654	-17.18156787	-52.94630246	39.097	22.097	Population 3
PI328577	56.30414659	-3.688836884	-726.5683314	89.94026492	70.8605728	-33.18435808	-106.4652991	36.847	22.664	Population 4
PI328578	71.30414632	-8.688836585	-1230.568311	116.940264	89.86057237	-37.18435812	-117.4652993	35.257	26.251	Population 3
PI328632	40.13192646	-2.474151522	220.3225195	43.51266108	39.24315846	-29.02758411	-92.8380803	35.464	23.73	Population 3
PI328637	-36.33747289	-3.854908584	-53.82000618	-24.00210061	-35.52674061	21.58638721	66.81043508	37.347	22.647	Population 3
PI328639	9.632490088	2.389863589	-440.4728902	13.11051481	15.90344446	-4.818007844	-13.52749537	39.097	22.097	Population 2
PI328787	54.62609406	-2.162053886	-526.9150383	73.11402533	64.44035133	-28.96139051	-92.02821873	35.308	25.566	Population 5
PI328924	49.05743885	-0.934950575	51.95136805	51.73789507	50.02181521	-31.8427521	-100.0027044	38.22	15.77	Population 2
PI328945	55.02580658	1.127401225	-74.43490249	54.5579089	57.30262962	-29.77851921	-94.16045736	38.221	15.771	Population 3
PI328976	-3.268743475	-0.952308391	50.93368141	-3.36969829	-4.81181802	10.43069973	32.45884358	8.075	38.075	Population 3
PI329000	57.36899126	33.09452987	-4496.40548	98.76855897	116.6485411	-26.67139136	-82.16462124	8.075	38.075	Population 4
PI329032	42.30414662	-1.688836559	-597.5683653	69.94026511	55.86057322	-31.18435789	-98.46529853	37.014	22.531	Population 1
PI329042	36.22336828	-0.692966526	97.99495059	37.57627573	36.49273595	-24.56298517	-78.42803021	37.248	22.064	Population 2
PI329043	41.95980239	0.012422779	227.9109466	40.18437166	40.78622904	-21.76342931	-69.92849965	39.098	22.098	Population 3
PI329114	50.86774493	-0.342044725	-509.9036382	66.38954977	60.45034364	-28.46229906	-90.56936977	38.055	23.09	Population 3
PI331217	45.93730699	28.35489164	-3678.059058	76.14076628	93.82391785	-28.70220252	-88.93488343	15.404	39.004	Population 3
PI331878	79.69766295	25.29817246	-3465.393928	107.987843	124.8052687	-29.06585516	-92.21801693	38.221	15.771	Population 1
PI356264	47.63957262	34.37561633	-4519.127217	86.95777304	107.3946583	-25.1580732	-76.44301119	8.075	38.075	Population 2
PI356333	54.62150136	33.53053204	-4487.384671	95.49818343	114.2469245	-25.62334712	-78.34829	8.075	38.075	Population 1
PI356505	58.33466418	35.48335618	-4712.086546	101.8308987	121.2679706	-25.36999627	-77.11932886	8.075	38.075	Population 1
PI356580	48.4860729	32.87934239	-4374.313087	82.99897216	104.9297275	-26.56950371	-81.43542951	8.075	38.075	Population 1
PI356666	49.64101461	30.37576242	-3825.142109	80.3220996	100.0111347	-26.97262901	-82.10830244	8.075	38.075	Population 1
PI366450	11.70138724	-6.320756961	3790.608256	-51.72294471	-39.64024325	-39.06550043	-122.5974844	34.871	63.087	Population 2
PI366453	12.86239648	-5.939772155	3605.802277	-46.96540633	-35.7341746	-36.30973052	-114.5571719	33.771	62.254	Population 5
PI366478	23.11773314	-6.555124062	3635.223616	-37.99005394	-26.05640892	-39.07668675	-122.8579711	36.688	67.838	Population 5
PI382275	51.06784974	31.77744138	-4403.111359	89.25246014	108.7719109	-27.28121806	-83.82179193	14.392	39.309	Population 4
PI382296	49.7397206	26.9407163	-3329.855535	75.1522021	92.99384918	-28.61606224	-88.8921882	14.059	39.659	Population 1
PI382343	47.8793535	29.00230844	-3957.678813	82.63271924	99.50466875	-26.17406525	-81.24348088	12.593	39.609	Population 1
PI382437	50.6985719	29.78402449	-3955.056447	85.49961491	102.4660571	-23.44891949	-72.18687201	8.493	39.459	Population 1
PI382506	56.34745064	32.19023877	-4060.026883	88.58818008	109.3651837	-29.77457181	-91.85294252	14.343	39.526	Population 1
PI382798	54.70094567	35.55363199	-4533.184946	91.83897128	114.3814389	-29.37712061	-89.03922361	12.793	37.509	Population 1
PI382860	51.85952	35.47891912	-4636.465842	92.39959107	113.177876	-29.01927319	-88.3361224	12.86	37.726	Population 1
PI382911	44.75891605	32.70481438	-4454.088811	81.4394281	102.6553412	-24.51358195	-74.80801592	14.343	39.543	Population 1
PI382982	62.07877569	34.96905553	-4524.184978	101.0948882	122.0757156	-32.15341892	-97.74209463	12.593	39.61	Population 1
PI383031	58.30414673	39.31116296	-5128.56832	103.9402651	126.8605728	-29.18435832	-87.46529999	8.76	38.31	Population 1
PI383136	53.07949248	35.1386477	-4694.648802	91.90588148	114.2370781	-28.94635299	-89.54995576	8.36	39.493	Population 1
PI386406	54.36912527	30.0919529	-4035.51681	87.84312249	106.8970503	-28.86393374	-88.99196979	15.404	38.738	Population 1
PI386462	53.50296971	31.58021216	-4300.876337	89.23325282	109.518047	-29.60966913	-91.35717824	14.244	38.977	Population 1
PI386524	45.62404057	35.67420472	-4800.986689	86.08772615	108.4468561	-28.93075443	-88.12412442	6.56	38.594	Population 1
PI386559	61.46812511	34.91620716	-4607.344849	103.0295556	122.5863807	-27.90635214	-84.92054366	11.927	38.094	Population 1
PI386601	61.32436739	34.58992754	-4373.023729	98.37464131	119.440739	-30.24247525	-92.09698805	7.611	39.327	Population 1
PI386650	57.24298982	35.36732583	-4625.653194	96.63864136	118.1723482	-28.17918087	-86.20357901	13.227	37.977	Population 1
PI386723	51.3104687	34.82645842	-4731.707452	93.86149095	113.8038529	-25.09240053	-76.1848565	8.077	38.077	Population 1
PI386759	61.89616548	34.52645559	-4554.373661	102.9043002	122.300829	-26.39244211	-80.46092687	8.078	38.078	Population 1
PI386838	62.30414653	39.31116283	-4959.568304	102.940265	127.8605725	-34.18435784	-102.4652985	11.928	38.094	Population 1
PI386844	47.73115049	32.22713515	-4501.615015	86.80619813	106.6332341	-27.19757286	-84.0431954	14.178	38.578	Population 1
PI386940	52.52254779	34.88988745	-4588.266867	93.22994656	113.419253	-27.45898254	-84.10751586	7.145	38.861	Population 1
PI387098	57.86563072	34.57106527	-4691.008732	101.9975665	120.3669338	-24.31965815	-73.96030938	8.995	38.728	Population 1
PI410437	36.24201391	3.808125234	233.6964324	27.96092289	33.46586171	-31.4513777	-99.97986194	32.889	13.286	Population 3
PI410525	0.657918388	-3.794459635	2887.435343	-50.53540805	-38.5170852	-33.27656431	-104.7120649	36.082	72.066	Population 5
PI420922	38.39598081	5.157275071	-561.914741	40.61943486	45.10446603	-38.35629928	-119.2940279	32.21	35.843	Population 3
PI420923	37.66632221	2.8483235	794.9954958	23.10887091	26.65350111	-33.63120192	-107.197823	30.777	35.76	Population 2
PI422225	50.30414657	25.31116289	-3374.568295	60.94026503	91.8605724	-36.18435824	-107.4652997	15.605	44.455	Population 5
PI422226	47.78107646	22.16243733	-2616.510212	64.58294221	81.33462096	-29.67313339	-92.68769557	13.289	44.156	Population 1
PI422232	25.17595766	20.5214813	-2721.793512	47.03075433	59.92076123	-21.03812797	-66.48798636	15.606	44.456	Population 1
PI422233	50.30414591	25.31116275	-3374.568295	60.94026456	91.86057175	-36.18435753	-107.4652975	15.606	44.456	Population 2
PI429311	22.2378508	17.46095986	-2058.399224	39.91616511	49.29410254	-17.13534681	-53.74361903	13.823	44.289	Population 1
PI429312	30.80774925	17.6106895	-2024.572594	47.58781039	57.5797567	-20.92910568	-65.66663547	13.823	44.289	Population 1
PI429313	29.1419897	19.69242514	-2238.625253	46.28955204	58.72876953	-20.67275896	-64.69586726	15.773	44.156	Population 1
PI429314	4.026747816	1.166120199	1491.607536	-27.28999716	-16.55795008	-23.37004561	-73.34475069	15.673	44.59	Population 5
PI429360	-9.695853507	-1.688836814	2410.431618	-51.05973402	-43.13942653	-35.18435746	-109.4652973	36.312	48.312	Population 2
PI430743	2.158578778	6.092035018	-707.6579509	-1.870385015	10.37838072	-3.301082517	-5.110598491	17.323	43.84	Population 4
PI430745	7.633897664	7.011990815	-824.7942935	5.17858759	17.0478123	-12.23834829	-33.12850332	15.907	44.223	Population 4
PI467684	35.11262883	0.093281403	164.4845641	30.94099023	34.18782434	-15.5347455	-49.833338	40.208	-8.208	Population 3
PI467690	45.78352473	-0.738903992	349.3504841	41.38054015	43.11808818	-27.09204228	-85.80328967	40.292	-8.325	Population 3
PI467691	45.84782006	0.135394909	-82.24143854	50.06703278	49.03736746	-26.01515193	-83.35697245	38.742	-7.724	Population 3
PI467692	49.98866084	1.708049892	-34.49019749	48.54272417	52.40509316	-26.77289612	-84.75485629	39.676	-7.824	Population 3
PI494175	23.41879109	2.663733184	867.37289	8.982201229	11.40171669	-30.78675551	-98.22204864	32.562	48.462	Population 2
PI513195	-12.69869897	-2.130895177	2343.140577	-54.28534709	-45.00293198	-30.45351184	-95.47695739	25.433	63.633	Population 5
PI513197	-16.48965696	-2.820287734	2359.996931	-57.28139562	-48.88272732	-29.69229721	-93.40389849	25.833	62.3	Population 5
PI513200	-17.5285518	-2.022461088	2211.005327	-57.12462686	-48.0996329	-32.46322036	-101.5498191	28.645	65.81	Population 5
PI513205	-2.752435641	-2.756513432	2713.163465	-53.2720412	-40.55975216	-35.65637301	-111.5776778	30.7	67.2	Population 5
PI564602	32.57969515	1.244175457	-371.5154634	39.1748216	38.42844337	-21.34613944	-67.62438062	31.349	27.266	Population 3
PI564603	40.44960876	2.647337073	787.0896458	27.17065797	29.30178726	-35.48024446	-113.4087969	33.338	36.722	Population 2
PI564627	-95.38124749	-10.33822531	3698.788459	-157.070324	-147.0704375	-26.55525951	-82.31268858	30.717	66.867	Population 5
PI564643	49.59194911	0.595216852	-19.00173149	49.05730679	51.6388633	-26.45048082	-83.65679508	34.439	37.539	Population 3
PI564648	25.36767541	11.17041065	-151.0938393	13.01355815	26.13455413	-30.9410749	-96.90090838	23.662	57.328	Population 1
PI564649	18.64080156	0.705125167	-473.7730012	25.97246812	25.76798825	-10.87148248	-35.01785408	23.329	57.495	Population 3
PI564661	24.13961621	9.950089386	-74.84611075	11.32564521	23.92538005	-33.94063545	-107.315212	23.329	57.495	Population 1
PI564662	28.69296879	11.71509973	-77.53576271	11.53138023	28.10097693	-34.01057396	-106.523366	23.329	57.329	Population 1
PI564663	23.9739229	11.17311391	-241.9169852	12.66702508	25.95540128	-33.48828239	-104.8294368	23.329	57.329	Population 1
PI564664	20.63555159	9.950653396	-110.0250469	8.127569473	20.99236136	-30.39287724	-95.22343211	23.496	56.829	Population 1
PI564666	19.81683046	10.04085441	-228.7501883	9.547846078	21.30818943	-25.82167795	-81.1839532	23.746	56.696	Population 1
PI564669	18.29320396	8.51384785	341.691351	-0.510117209	12.34546597	-33.58113762	-105.5267577	23.163	57.496	Population 1
PI572573	35.65453177	3.125502549	-372.8321269	36.74495321	40.88821506	-29.79873017	-95.10991276	32.118	35.185	Population 3
PI573817	-24.97142565	-2.084257869	1878.626293	-62.26327903	-51.33024063	-21.42143989	-67.37120939	29.403	81.069	Population 5
PI574003	-37.35070039	-6.248960367	2996.49245	-89.53721184	-78.64510997	-16.49961751	-52.44511695	29.654	81.654	Population 5
PI584785	31.44420807	4.903070479	335.3163652	22.75233437	26.05792703	-33.80391625	-107.3013032	33.115	44.115	Population 2
PI584786	32.18277725	1.817002903	505.3466777	22.0868808	26.00000962	-24.6182791	-78.82633977	33.115	44.115	Population 3
PI584788	-1.5530881	2.108657802	1138.834122	-28.25471406	-17.94217912	-27.81116696	-87.45884696	33.115	44.115	Population 5
PI606305	22.66900471	18.54290677	-2363.124783	42.65449325	53.2799498	-19.85541409	-62.35092737	18.418	42.702	Population 1
PI606311	24.77983304	13.03201418	-1722.996771	39.9239065	47.13728601	-18.24149044	-58.41336821	21.452	40.602	Population 1
