## Supplementary material for "Back to the Future: Environmental genomic selection to take advantage of polygenic local adaptation": Table S11

Table S11. Lines and GEAV values (core n=31) which leverage species distribution range for population 3
Line	bio1	bio3	bio4	bio6	bio11	bio14	bio17	Latitude	Longitude	HCPC_group
CIho00497	39.81241651	1.076335409	-39.98372452	39.73490183	41.75409783	-27.02750316	-84.89604267	27.065	30.065	Population 3
CIho01604	57.43876308	36.12430384	-4678.2705	97.47939254	119.2082283	-27.79547173	-84.92673376	8.071	38.071	Population 1
CIho02266	-14.21809902	-2.00610091	2056.096623	-55.72819932	-42.83287067	-23.51133327	-74.56783696	39.918	67.202	Population 5
CIho02337	6.995228962	4.342829743	595.7241634	-11.58593084	-2.037457682	-28.59656879	-89.5313343	33.113	44.113	Population 5
CIho02339	29.37616314	3.261068622	940.9036982	5.78188207	15.75147074	-30.31813086	-97.3283093	33.113	44.113	Population 2
CIho02479	42.07396484	2.038515081	40.83827372	38.3507244	43.2198593	-25.08894183	-79.06303829	36.029	0.176	Population 3
CIho03549	48.03856114	-1.527569196	227.0832165	48.86339883	47.31799145	-29.66591531	-92.93146929	33.022	6.022	Population 3
CIho03556	48.18293626	-1.650126059	-154.1863249	58.09398963	52.23444901	-30.81182548	-98.09637837	28.166	30.816	Population 3
CIho03576	54.71187852	4.140543266	335.8800935	46.29528578	50.11368477	-35.6226855	-113.1122023	31.571	25.177	Population 3
CIho03581	44.76505224	2.394015133	-105.2561309	43.94400786	47.07914926	-31.20121787	-99.36823776	31.571	25.177	Population 3
CIho03642	47.66666761	1.759232519	-166.9961772	49.80810058	51.03045507	-28.21898429	-89.43907386	30.947	29.632	Population 3
CIho03709	48.41893355	3.883826379	-410.3322431	50.85414167	53.96825487	-34.68060434	-109.2794506	31.049	29.833	Population 3
CIho03734	54.47505386	4.191902442	-255.5356249	52.97359384	58.85396897	-31.78280811	-100.3673465	31.05	29.833	Population 3
CIho06294	10.76747608	3.591650388	-674.34429	17.08317995	19.00700116	-8.517601261	-24.99660911	38.561	38.511	Population 4
CIho06601	-21.76875024	-5.42355203	2802.768348	-70.08167434	-60.0235567	-23.56152789	-74.48983862	34.951	70.068	Population 5
CIho06721	37.88729646	-0.323622343	155.5309061	38.04299037	37.42414625	-26.83336141	-84.98369445	30.074	31.277	Population 3
CIho10058	18.12030857	1.860397099	-422.1744681	24.47652409	24.47143743	-8.99914087	-28.3512342	39.674	-7.826	Population 4
CIho10549	36.11485556	2.774240447	893.9661812	20.64208475	23.48009618	-32.07898809	-103.4112525	35.204	38.204	Population 2
CIho10550	43.99515933	2.959875577	774.9497708	30.2308734	33.46636923	-34.65637882	-110.2896508	35.204	38.204	Population 2
CIho11812	56.08692486	35.49269282	-4769.032111	99.64551525	119.6553365	-28.43991754	-85.48767958	8.072	38.072	Population 1
CIho11849	52.92525523	35.98172404	-4780.435827	93.79412953	115.7321031	-26.34970429	-80.52723587	8.072	38.072	Population 1
CIho13141	36.36888364	22.80105393	-3048.363051	62.52409054	76.14007565	-20.27058715	-62.03548611	8.072	38.072	Population 1
CIho14051	38.09378498	0.621550852	-22.9843364	39.80147707	40.48815684	-25.18702195	-78.53246005	33.106	6.072	Population 3
CIho14052	58.06942419	2.829709387	-43.77023885	57.21100636	59.82374202	-30.68329339	-97.04760037	34.856	5.739	Population 3
CIho14053	63.28790699	1.722646498	187.9047889	57.84511391	61.64669072	-30.53120369	-96.0410405	34.856	5.739	Population 3
CIho14054	54.75110053	3.28887491	635.8856542	35.80657145	45.49821742	-39.96446278	-126.0928772	33.023	6.023	Population 3
CIho14055	48.0483885	2.349252859	162.3417504	40.73467491	45.7385169	-27.01870212	-84.59521971	33.023	6.023	Population 3
CIho14059	65.3772919	3.217451069	-155.369942	64.49261144	68.28282794	-31.66940377	-100.3992141	34.656	5.889	Population 3
CIho14255	-67.1557748	-4.444049354	2727.654707	-128.9027999	-107.9946657	-36.07838991	-114.5482353	35.118	69.301	Population 5
CIho15279	52.20361397	-0.838114898	633.0720983	41.82725338	44.4812956	-25.98849156	-82.9325445	36.025	9.675	Population 3
CIho15282	45.08525561	1.583729287	458.8477689	32.78009603	38.15882254	-37.71575005	-118.647746	36.025	9.675	Population 3
CIho15286	57.81908208	0.05980416	382.0977754	50.87214144	53.14082256	-26.07634631	-83.38878431	37.058	10.142	Population 3
CIho15288	67.67610289	2.519547751	200.7889118	61.5905521	66.44154561	-35.51227002	-111.0949738	37.059	10.142	Population 3
CIho15290	46.41579925	1.847662028	804.4342854	27.96029903	35.38790989	-37.63348589	-118.5035236	37.059	10.142	Population 3
CIho15291	52.23720485	-0.592101157	61.31304978	52.60980675	53.52559461	-28.7652211	-91.51461683	37.059	10.142	Population 3
CIho15299	64.46175752	-0.605784907	502.4325042	56.24953469	58.63737729	-30.82296501	-98.10522169	33.826	9.126	Population 3
CIho15304	51.34808564	-1.854607454	279.5092755	49.60024164	48.91229486	-26.40111094	-85.14213153	33.742	9.026	Population 3
CIho15309	47.23180465	-0.391380208	215.2054392	45.39000772	45.8386892	-22.9492033	-73.75838324	33.742	9.026	Population 3
CIho15310	89.30414564	-1.688836802	1388.431632	63.94026485	68.86057249	-36.18435799	-115.4652989	33.809	9.126	Population 3
CIho15311	62.96353394	-0.590906403	491.3352943	53.33107014	56.5514736	-30.84876791	-97.79916502	33.809	9.126	Population 3
CIho15313	45.99326908	-1.537344353	416.2883912	42.94379426	41.62622675	-27.78447102	-88.20104183	33.809	9.126	Population 3
CIho15326	51.22991427	-0.650103039	318.9141306	48.25165032	48.19937921	-24.05558152	-76.65010718	33.793	9.059	Population 3
CIho15336	47.90334424	0.826130482	160.9948413	44.21287804	46.49925314	-24.08048011	-76.29578783	33.693	9.21	Population 3
CIho15339	48.02875339	0.372478419	129.3283712	47.33185612	47.32507001	-30.03611686	-94.60612173	33.943	9.026	Population 3
CIho15349	65.36248814	0.446244176	329.6679144	59.44196307	62.19520973	-30.48479099	-97.10367615	33.993	9.06	Population 3
CIho15350	49.8454624	-1.43261172	23.0091484	53.73238407	51.65375904	-27.36872431	-87.61400384	33.993	9.06	Population 3
CIho15355	53.8779783	0.701798077	258.7719656	48.2133551	51.10194093	-26.06304686	-82.68403131	34.21	9.21	Population 3
CIho15362	64.28694641	-0.714647362	470.5017975	57.36259352	58.76675101	-30.11680718	-95.70547121	37.262	10.059	Population 3
CIho15364	55.14687178	0.832086577	-35.05981773	56.36336704	57.65159386	-34.71971094	-109.1109777	34.227	8.46	Population 3
CIho15365	52.64943871	-0.496500209	303.6297874	48.93130026	50.01361003	-27.44307927	-87.60601582	34.194	8.377	Population 3
PI038484	40.4798738	2.400386888	739.1921462	28.86119573	30.41568273	-32.60298721	-103.5031446	36.405	37.365	Population 2
PI038485	33.87757216	2.653835842	790.9211193	21.54186633	22.70169001	-35.82538169	-115.0939598	36.405	37.365	Population 2
PI039590	38.69903083	0.935182336	315.9755974	28.67610758	35.819203	-29.28979973	-92.2146921	35.423	0.173	Population 5
PI055526	23.55828028	1.468075106	-281.9232282	25.85043905	27.68706615	-9.962886441	-31.19238622	34.211	9.211	Population 2
PI057015	31.10536833	4.431503687	472.9362372	20.05416475	23.90212795	-30.96711417	-98.71555685	33.113	44.113	Population 4
PI057047	44.72703125	-0.155335927	309.1866042	40.11223273	42.54927188	-29.09618438	-91.4717803	33.107	6.073	Population 2
PI057048	45.09196667	0.949923041	-55.14922465	46.33346902	48.23028834	-27.80668797	-86.2153603	33.107	6.073	Population 3
PI057057	50.43738554	1.048236841	-126.8992515	54.36561049	53.49625848	-25.74557167	-82.29693494	34.857	5.74	Population 3
PI057065	-13.71012881	-4.64928743	162.3819857	-5.015780657	-15.10949121	17.68720016	54.96591177	36.757	3.057	Population 3
PI057752	47.44319199	5.4067538	-175.6109927	42.94616856	49.79174657	-32.27529395	-102.7462594	31.451	31.511	Population 5
PI058057	43.36525276	2.183538023	-759.9637272	58.27726459	55.12599971	-15.51214392	-48.83572355	40.192	-3.808	Population 5
PI060663	42.08750462	3.173575254	-705.8379091	52.17352927	51.96276065	-31.41221678	-100.6218572	32.89	13.286	Population 5
PI060679	-1.928007238	3.06421401	1265.292882	-34.18218872	-19.97682099	-26.83363237	-85.09433139	30.083	31.283	Population 3
PI060694	53.39878492	34.99455095	-4630.530803	93.7003976	114.5742719	-24.88273802	-75.51939914	8.073	38.073	Population 5
PI060701	49.58425635	2.119957326	-309.0849587	56.40169181	55.57654684	-27.48065526	-88.0848681	29.567	34.067	Population 1
PI064004	49.50891413	2.177875874	-81.0510312	48.55927499	51.43700733	-29.80089551	-95.18068435	28.007	3.007	Population 5
PI064022	15.64675916	-7.347281105	3660.52166	-44.19224206	-33.83327637	-33.54307893	-106.3097964	41.517	69.468	Population 3
PI068187	-2.436281316	-1.497247604	2118.10838	-47.20208545	-32.18299299	-26.35983087	-85.0629695	40.113	47.113	Population 5
PI068189	-9.87545344	-3.773135386	1974.755633	-47.19779544	-37.4916819	-21.44286601	-68.68327174	40.111	47.111	Population 5
PI068193	-2.860019843	-2.257483468	2279.027533	-48.96737405	-34.54109818	-22.94390616	-74.19046822	40.11	47.11	Population 5
PI076280	49.85643095	22.4938456	-2724.884275	71.53101223	86.471121	-27.03482575	-82.91247739	33.397	44.63	Population 4
PI076281	18.29721865	2.205750293	773.1983345	4.812157919	7.394632106	-30.85361555	-98.51313752	33.397	44.63	Population 1
PI076284	1.700483023	4.976818288	917.5322615	-24.69500739	-11.93884367	-30.16432586	-93.87126979	33.397	44.63	Population 2
PI076285	1.990093837	2.274682326	1111.681374	-21.15237962	-13.46944745	-24.66157824	-77.03485531	33.397	44.631	Population 5
PI076286	9.783435967	3.682332321	868.2191689	-11.16719436	-2.154195623	-28.28919399	-88.23594629	33.397	44.631	Population 5
PI076290	14.50195085	1.074911416	926.7711744	-3.960101008	1.98931933	-27.03412396	-85.16647977	33.397	44.631	Population 5
PI076291	4.733515665	-1.91131355	1259.34662	-14.83231055	-12.02089535	-21.7701762	-67.97946516	33.397	44.631	Population 5
PI076294	11.29736452	1.33661846	762.308305	-4.199564798	1.104378959	-23.65884083	-74.4588162	33.398	44.631	Population 5
PI076296	6.914270183	4.317094618	894.5318053	-17.8840355	-6.294409839	-30.91016014	-96.8199122	33.398	44.631	Population 5
PI094797	-6.055828282	1.961749567	1230.887626	-32.97314735	-24.16021758	-28.51586332	-89.42330315	40.062	44.512	Population 2
PI094853	5.86431117	-3.403608544	2500.251644	-39.31812142	-28.26923688	-24.06256209	-77.16338663	40.388	50.005	Population 2
PI094886	20.16585654	2.513355041	-649.0618514	27.41214421	28.49724414	-10.42175197	-31.45389376	40.578	50.095	Population 3
PI117347	-13.22356442	2.180630378	-75.87789114	-12.60282009	-13.50953266	-1.922613823	-5.803742429	38.083	32.696	Population 4
PI138698	3.508487055	1.077727248	1190.176337	-20.46273714	-12.94353637	-25.85604218	-81.79293257	27.426	56.393	Population 2
PI138706	-1.352827316	0.86469631	2204.342387	-48.55527946	-32.98947267	-36.55707904	-115.7726653	30.493	57.659	Population 5
PI138709	-11.2881274	-2.477877299	2220.20743	-50.99217366	-42.15031142	-29.36880878	-92.86012369	29.21	58.46	Population 5
PI138722	-13.70440735	-3.622259628	2655.046923	-59.13334402	-49.98347692	-25.31957938	-79.82761961	31.143	52.943	Population 5
PI141441	5.276174108	2.019854132	844.0181103	-14.17012324	-6.104321848	-24.57688536	-76.03680664	36.327	57.81	Population 2
PI151787	52.45556939	34.75754776	-4669.65226	93.71068811	114.052104	-24.22438248	-74.10498523	8.073	38.073	Population 5
PI151795	61.83567169	3.711877092	132.1038633	54.89516854	60.74990711	-33.93753545	-107.0152648	8.073	38.073	Population 1
PI167271	13.42997235	-0.187860275	-335.7235829	21.50752354	18.76810477	-16.8228066	-53.12190656	37.212	35.512	Population 5
PI168328	26.34448269	-0.412184647	-6.34982133	27.74577296	27.2817508	-21.04501928	-66.19261172	39.795	27.229	Population 3
PI168367	-24.68342971	-0.125355596	244.204947	-26.24645165	-28.75830882	1.876348049	4.032073764	39.312	33.295	Population 3
PI173518	19.95911001	2.61243807	-670.4845684	29.05702055	28.7820635	-12.60173875	-37.55648855	41.596	35.777	Population 2
PI173577	20.51703931	3.619592121	-726.1538923	28.24539143	29.3855036	-10.40582268	-31.70008523	38.579	34.229	Population 4
PI178285	34.47828263	1.739954857	-528.6073848	43.05494054	42.3687211	-30.76814362	-98.00255	37.029	35.963	Population 4
PI178332	24.58080015	5.401596501	-689.1817963	28.47333211	33.45514079	-15.68475796	-46.19767137	41.363	28.013	Population 3
PI178594	-36.94360442	2.142135892	-675.6384829	-27.37198415	-29.08101664	14.78365469	43.65642532	38.563	38.53	Population 4
PI178609	16.53560394	3.539412393	-701.2527024	23.24701515	25.30858117	-12.09110394	-36.16260123	40.866	36.046	Population 2
PI182659	37.93737884	1.846851245	719.9560653	26.60823298	27.80032226	-32.03766694	-102.5844355	35.204	38.204	Population 5
PI182661	35.9108716	2.490593181	-286.826862	36.7874054	39.61278381	-23.09530876	-71.62020211	33.885	36.001	Population 2
PI182662	44.73921453	1.991108475	726.6090176	32.60297445	34.16935655	-34.94346369	-111.5997432	33.885	36.001	Population 4
PI182679	40.72370897	-2.122513801	238.610939	41.63630032	39.48995369	-28.78415436	-91.17001525	33.704	36.504	Population 2
PI182681	40.3041468	4.311163152	334.4316721	32.9402653	32.86057311	-37.1843581	-120.4652992	32.954	36.704	Population 3
PI182684	26.99456464	1.85332964	-389.424715	30.00032068	32.99463909	-22.6709009	-71.79808899	34.938	36.921	Population 2
PI182687	33.33285016	2.944617286	940.3365366	17.35268508	20.52673581	-32.29867322	-104.2878747	35.338	36.955	Population 3
PI182691	50.30414614	-1.688836795	1943.431637	25.94026509	24.86057281	-37.18435797	-118.4652988	36.405	37.371	Population 2
PI182694	34.54720489	2.681592166	881.3807203	21.44616642	22.61464884	-32.82896363	-105.1232885	36.405	37.372	Population 2
PI186424	45.92025988	27.38022573	-3709.815106	80.18432188	94.61280395	-20.5165478	-63.58637855	8.073	38.073	Population 5
PI193799	57.37102716	36.35990345	-4716.297839	97.72849934	119.6329558	-30.16689455	-91.41690778	9.106	38.773	Population 5
PI223143	44.01272906	1.703281537	-245.8365716	45.4135921	48.76304542	-24.30951504	-76.20887212	31.125	36.125	Population 5
PI233834	38.55610732	6.278913684	-674.954233	42.11705008	47.111945	-34.84700922	-108.638569	31.126	36.126	Population 2
PI243607	8.053566292	-5.246031538	3335.039264	-47.44234077	-37.17029192	-35.78580185	-112.6764324	36.328	57.811	Population 5
PI243609	-20.14295896	-2.702572613	2473.568865	-65.12682947	-54.44230711	-25.58828388	-80.17963373	37.578	57.428	Population 5
PI244791	-72.07182144	-3.560443332	2552.65853	-136.3456155	-111.5696219	-38.02606359	-121.4429561	35.003	69.17	Population 2
PI244807	34.61270529	-2.709940035	2818.016368	-19.61917194	-3.507083583	-35.67852125	-114.6141325	36.945	54.595	Population 5
PI247928	51.3041459	4.311163124	-239.5683434	58.9402645	57.86057228	-35.18435749	-109.4652973	35.055	33.055	Population 5
PI253938	33.63433781	2.109281357	1038.743854	16.63622737	19.66393008	-32.20255355	-102.9062527	35.665	45.548	Population 2
PI264251	-21.98769852	-0.21824722	189.790073	-22.95951152	-25.46469535	2.523232252	7.511432674	40.133	33.068	Population 3
PI264864	-38.10431176	-8.402555896	450.5125974	-26.41610536	-42.43408588	38.03606447	117.0804575	44.586	10.036	Population 2
PI264870	-21.20866675	-0.266535361	312.1728547	-24.36379158	-26.3671312	1.925267994	5.3194863	39.247	39.73	Population 2
PI264888	53.22114187	0.399022569	-135.316111	56.61513303	57.40452618	-32.37634667	-102.3954002	37.436	15.07	Population 2
PI264890	32.15133381	-2.826039803	221.8484201	34.71486967	30.45381256	-15.92431939	-50.11157467	37.753	14.887	Population 3
PI264891	48.61131421	2.64088615	-4.898600243	45.9415371	51.63538874	-29.98236163	-94.79559961	41.253	13.987	Population 3
PI264894	48.39036107	0.345705857	-415.6245007	58.05746551	56.09381341	-26.1067894	-82.62569508	38.569	16.564	Population 3
PI264897	49.97836891	0.153110094	-834.5550288	67.81183016	62.38454324	-30.96776526	-97.88310975	35.517	23.925	Population 3
PI264903	28.56181163	-2.29625792	272.6020169	30.07614893	26.72326489	-21.10414255	-67.35695316	36.418	25.469	Population 3
PI264904	49.11176522	0.657200307	69.12189854	48.34353243	49.33818497	-34.93509722	-110.2892225	36.312	27.929	Population 3
PI264906	56.21594809	0.722874005	-183.3470472	61.50845935	60.41668121	-36.82570062	-116.796752	36.279	27.929	Population 3
PI264909	28.49067991	2.665113901	-326.3413098	30.47236716	33.02450468	-16.72396797	-50.00396646	40.946	25.846	Population 3
PI264912	41.08695111	-1.970595628	497.928939	38.12113202	35.76870228	-26.29000754	-83.74859037	40.363	23.529	Population 4
PI264916	3.005660352	0.907099717	-121.282447	1.792490701	4.289671368	-9.295538824	-27.32484889	42.82	17.97	Population 3
PI264921	38.34889892	0.837234424	-283.3005243	44.38512569	43.32415756	-16.69855693	-51.26220321	43.737	16.153	Population 4
PI264926	-49.41603587	-6.946012319	249.9004384	-40.39040031	-53.60226293	46.68914497	143.5796736	41.254	13.987	Population 4
PI268250	0.651548392	1.812272583	1153.455359	-24.82495104	-16.11806657	-26.80917374	-84.69394391	32.795	47.378	Population 2
PI282616	9.535158368	3.686739222	-352.2449175	8.238834737	13.5865855	-14.31842157	-42.96846446	31.617	34.867	Population 1
PI283433	42.90441406	-1.767217282	-283.1540341	54.85868277	48.46178522	-28.22366514	-89.92176191	35.055	33.055	Population 2
PI283441	36.99830323	23.21312974	-3065.144927	62.47387047	76.8424706	-22.88290764	-70.10835653	8.073	38.073	Population 3
PI29004	24.51797347	-5.917688588	3639.3854	-34.19437671	-23.62704535	-37.17327774	-118.4899064	37.847	62.05	Population 5
PI290346	25.71836392	9.182954572	-1172.822392	32.76582538	40.39851071	-19.73219419	-58.68461578	8.074	38.074	Population 5
PI296472	31.30414762	37.31116295	-5331.568301	80.94026577	100.8605735	-22.18435858	-68.46530067	8.074	38.074	Population 1
PI316801	43.99028926	32.48027743	-4351.221971	79.26240549	100.5359624	-24.82215417	-76.21208582	8.075	38.075	Population 1
PI316874	86.57389293	25.96580422	-3748.060356	118.9701601	134.7661292	-31.18905454	-98.71544928	8.075	38.075	Population 1
PI319867	54.94919698	35.53770276	-4742.144554	98.62546743	118.2596076	-26.13338874	-79.17838833	39.273	35.125	Population 1
PI327827	0.402979832	0.470530874	85.53707321	-4.088728922	-1.732633502	-3.710141786	-10.90251563	39.231	45.434	Population 2
PI327837	-12.2517651	-3.120183175	2116.035726	-54.02819113	-42.19347846	-22.75909752	-72.99941233	39.795	45.295	Population 4
PI327857	17.22424021	-2.859545727	2855.46876	-35.10609812	-21.36686022	-38.70250565	-122.4893227	38.468	59.973	Population 5
PI327862	13.22588716	-6.514031443	3500.198149	-45.12294965	-34.20781691	-33.4210613	-105.1536277	39.907	67.213	Population 4
PI327863	11.9682911	-1.36966231	1751.772833	-19.86823148	-12.23062765	-21.53752718	-66.58459304	39.908	67.213	Population 5
PI327864	15.15095875	-5.233659967	3163.885119	-38.32837096	-27.80658026	-31.11762136	-98.33193668	40.028	64.682	Population 5
PI327868	-6.844723982	0.593653075	117.4489719	-8.787483417	-8.852261918	0.715603942	2.181409249	38.468	59.968	Population 5
PI328171	-15.54036081	1.596259084	-602.982475	-3.306165445	-8.357278554	8.287693689	25.52765399	41.447	35.697	Population 4
PI328200	21.74216548	3.219546341	-601.8921814	27.78451133	29.59419452	-15.25417916	-46.57422004	39.273	35.125	Population 2
PI328207	17.28709203	2.215843237	-506.1591807	23.24805129	23.85748981	-8.477340794	-25.21726452	39.273	35.126	Population 4
PI328208	17.19186555	2.743838267	-584.4464342	23.16457443	24.42638415	-7.921090927	-23.49373829	39.273	35.126	Population 4
PI328244	16.90939027	1.586731888	-482.9932041	23.43769385	23.16843551	-7.892514455	-23.57722187	39.273	35.126	Population 4
PI328253	15.00993902	4.607309969	-930.1033466	24.36394179	26.84331499	-11.08909387	-32.12914951	39.273	35.126	Population 4
PI328279	19.49360092	2.03408013	-407.9503179	22.90265005	24.40730405	-10.28557124	-30.70448312	39.273	35.126	Population 4
PI328299	32.27036918	-2.050906354	-112.9140879	41.09744501	34.87769076	-20.11582872	-63.42400851	38.065	27.465	Population 4
PI328327	23.62445796	0.737073593	-422.6239939	29.29019026	28.87893637	-8.258622249	-23.92030278	39.864	28.101	Population 3
PI328336	-10.74078153	0.893521379	1289.999807	-35.7353658	-29.30441353	-21.24770725	-66.78851859	39.274	35.126	Population 4
PI328388	49.61531971	-1.411417203	-307.727086	60.96622568	56.19377722	-23.74512195	-75.58488678	35.122	25.858	Population 2
PI328409	49.17057932	-1.895737666	26.90416891	54.9574822	51.00075419	-28.85642764	-91.69885988	36.796	22.479	Population 3
PI328417	38.82656225	-3.702517844	-304.5134186	54.16092543	44.46572078	-22.13836235	-70.7908729	38.03	23.63	Population 3
PI328484	49.78083463	1.086883668	-327.1261816	56.54849461	55.34315782	-31.85174914	-100.6432179	35.252	24.991	Population 3
PI328485	46.57515514	1.540416915	-367.6794281	53.25881208	52.83845245	-32.87695964	-104.9714263	35.113	26.196	Population 3
PI328486	54.69286788	-1.836998373	257.7771263	57.61130739	53.33264398	-36.24064838	-114.9019465	35.518	23.874	Population 3
PI328498	48.85389077	-2.809804555	-14.39817584	56.82666906	50.75726572	-27.35434935	-85.96505805	37.697	22.147	Population 3
PI328520	34.45715042	2.459470591	-592.6890558	42.34291052	42.92321654	-17.18156787	-52.94630246	39.097	22.097	Population 3
PI328577	56.30414659	-3.688836884	-726.5683314	89.94026492	70.8605728	-33.18435808	-106.4652991	36.847	22.664	Population 4
PI328578	71.30414632	-8.688836585	-1230.568311	116.940264	89.86057237	-37.18435812	-117.4652993	35.257	26.251	Population 3
PI328632	40.13192646	-2.474151522	220.3225195	43.51266108	39.24315846	-29.02758411	-92.8380803	35.464	23.73	Population 3
PI328637	-36.33747289	-3.854908584	-53.82000618	-24.00210061	-35.52674061	21.58638721	66.81043508	37.347	22.647	Population 3
PI328639	9.632490088	2.389863589	-440.4728902	13.11051481	15.90344446	-4.818007844	-13.52749537	39.097	22.097	Population 2
PI328787	54.62609406	-2.162053886	-526.9150383	73.11402533	64.44035133	-28.96139051	-92.02821873	35.308	25.566	Population 5
PI328907	-39.43842534	-2.244420121	459.6916375	-43.37487383	-46.17703594	14.40691627	43.02179295	39.274	35.126	Population 5
PI328924	49.05743885	-0.934950575	51.95136805	51.73789507	50.02181521	-31.8427521	-100.0027044	38.22	15.77	Population 2
PI328945	55.02580658	1.127401225	-74.43490249	54.5579089	57.30262962	-29.77851921	-94.16045736	38.221	15.771	Population 3
PI328976	-3.268743475	-0.952308391	50.93368141	-3.36969829	-4.81181802	10.43069973	32.45884358	8.075	38.075	Population 3
PI329000	57.36899126	33.09452987	-4496.40548	98.76855897	116.6485411	-26.67139136	-82.16462124	8.075	38.075	Population 4
PI329032	42.30414662	-1.688836559	-597.5683653	69.94026511	55.86057322	-31.18435789	-98.46529853	37.014	22.531	Population 1
PI329042	36.22336828	-0.692966526	97.99495059	37.57627573	36.49273595	-24.56298517	-78.42803021	37.248	22.064	Population 2
PI329043	41.95980239	0.012422779	227.9109466	40.18437166	40.78622904	-21.76342931	-69.92849965	39.098	22.098	Population 3
PI329114	50.86774493	-0.342044725	-509.9036382	66.38954977	60.45034364	-28.46229906	-90.56936977	38.055	23.09	Population 3
PI331878	79.69766295	25.29817246	-3465.393928	107.987843	124.8052687	-29.06585516	-92.21801693	38.221	15.771	Population 1
PI342031	16.82835159	2.071927071	-516.6567154	23.65949617	23.21218705	-9.415621639	-27.73177873	38.565	38.532	Population 3
PI342136	-30.85120014	-1.731082976	514.2081701	-36.62804955	-38.33196495	9.253157103	27.12376952	38.972	30.758	Population 4
PI342139	-15.39568195	1.477237224	-312.2545306	-9.538579548	-11.9426102	-0.057213993	-0.969132015	38.889	29.621	Population 2
PI342198	-18.88970913	-0.222621209	-63.9963917	-13.70959989	-18.4273304	0.012238882	-0.751364654	38.889	29.621	Population 2
PI342219	-33.45064105	0.702342616	-61.80903059	-32.93993684	-33.6483516	9.834141092	28.80908926	39.639	30.199	Population 2
PI342270	-18.49259202	0.312592204	-62.39649638	-15.28481393	-17.8342723	1.495722645	4.72593846	39.65	30.2	Population 2
PI342283	-35.36532741	0.940505984	-732.8439625	-21.16284598	-25.97729775	17.62600533	53.52580865	39.66	30.201	Population 2
PI342329	-37.67773596	-1.486577412	256.2617767	-37.53702519	-40.77638569	11.31348643	34.36753018	39.67	30.202	Population 2
PI342331	-40.15637119	1.409315317	-72.60969472	-39.64766701	-40.28963762	8.582326609	24.61306011	39.68	30.203	Population 2
PI356264	47.63957262	34.37561633	-4519.127217	86.95777304	107.3946583	-25.1580732	-76.44301119	8.075	38.075	Population 2
PI356333	54.62150136	33.53053204	-4487.384671	95.49818343	114.2469245	-25.62334712	-78.34829	8.075	38.075	Population 1
PI356505	58.33466418	35.48335618	-4712.086546	101.8308987	121.2679706	-25.36999627	-77.11932886	8.075	38.075	Population 1
PI356580	48.4860729	32.87934239	-4374.313087	82.99897216	104.9297275	-26.56950371	-81.43542951	8.075	38.075	Population 1
PI356666	49.64101461	30.37576242	-3825.142109	80.3220996	100.0111347	-26.97262901	-82.10830244	8.075	38.075	Population 1
PI356672	51.75126585	0.740632377	35.67262744	51.03319655	53.62845762	-30.60030346	-97.40757109	32.148	-4.852	Population 1
PI356696	39.19794429	2.996648435	-1021.654623	57.28108478	54.24224282	-25.9758011	-83.16596241	32.148	-4.852	Population 3
PI356711	71.36376908	23.15752419	-3188.752871	99.54613217	112.8451169	-30.27499938	-95.9743454	32.148	-4.852	Population 3
PI356713	51.00192677	33.82457275	-4448.277201	88.35334963	109.7007819	-26.4508572	-80.63253327	32.149	-4.852	Population 1
PI356715	42.94383428	35.4005092	-4696.084542	81.38588235	104.2318728	-29.30700815	-89.83402691	32.149	-4.851	Population 1
PI356718	46.18969913	1.198422099	168.1452543	42.2266309	46.9438591	-29.5939443	-93.33815121	32.149	-4.851	Population 1
PI356719	42.51969206	3.742094062	-594.9791937	48.11468471	51.85676243	-27.71150442	-87.48068904	32.149	-4.851	Population 3
PI356732	50.06237209	1.348201868	32.28634516	47.49408953	51.37042087	-33.39501905	-104.4828825	32.149	-4.851	Population 3
PI356734	45.21402813	2.583912793	-374.7769508	48.21907368	51.76368402	-31.06883033	-97.24219681	32.149	-4.851	Population 3
PI356737	40.64029655	-1.345261734	302.5375162	38.33609748	39.28457315	-23.98055868	-75.36928494	32.149	-4.851	Population 3
PI356741	38.84160428	-1.790331066	469.2304512	34.30099962	34.59768971	-22.29760832	-70.86303682	32.149	-4.851	Population 3
PI356742	47.50622795	-0.078308759	69.15443744	48.39602869	48.77482783	-30.88312852	-97.26343067	32.149	-4.851	Population 3
PI356755	36.28449553	1.30564507	228.0063096	28.54400717	35.59518257	-29.40480616	-93.08180825	32.15	-4.85	Population 3
PI356759	39.82160871	0.436304945	97.61732844	38.24649761	40.42885393	-25.97897317	-81.10068027	32.15	-4.85	Population 3
PI356763	30.30414742	2.311163123	761.4316378	9.940266708	25.86057399	-31.18435814	-97.46529937	32.15	-4.85	Population 3
PI356771	49.86087552	0.593291376	-14.77920086	49.11560752	51.82131405	-26.41801102	-83.58198103	32.15	-4.85	Population 3
PI356775	31.70706008	1.909955803	-252.3511873	34.11782824	34.64908981	-18.75079086	-60.69912349	32.15	-4.85	Population 3
PI366478	23.11773314	-6.555124062	3635.223616	-37.99005394	-26.05640892	-39.07668675	-122.8579711	36.688	67.838	Population 5
PI386723	51.3104687	34.82645842	-4731.707452	93.86149095	113.8038529	-25.09240053	-76.1848565	8.077	38.077	Population 1
PI386759	61.89616548	34.52645559	-4554.373661	102.9043002	122.300829	-26.39244211	-80.46092687	8.078	38.078	Population 1
PI410437	36.24201391	3.808125234	233.6964324	27.96092289	33.46586171	-31.4513777	-99.97986194	32.889	13.286	Population 3
PI420922	38.39598081	5.157275071	-561.914741	40.61943486	45.10446603	-38.35629928	-119.2940279	32.21	35.843	Population 3
PI420923	37.66632221	2.8483235	794.9954958	23.10887091	26.65350111	-33.63120192	-107.197823	30.777	35.76	Population 2
PI434871	38.98773546	-0.585986637	296.7758625	35.12570419	37.60076168	-23.57160742	-74.8009035	28.007	3.007	Population 3
PI467375	-26.72614204	-4.497179885	-200.1763396	-13.75997634	-24.55258107	34.5990191	107.4360862	48.502	-2.581	Population 2
PI467684	35.11262883	0.093281403	164.4845641	30.94099023	34.18782434	-15.5347455	-49.833338	40.208	-8.208	Population 3
PI467690	45.78352473	-0.738903992	349.3504841	41.38054015	43.11808818	-27.09204228	-85.80328967	40.292	-8.325	Population 3
PI467691	45.84782006	0.135394909	-82.24143854	50.06703278	49.03736746	-26.01515193	-83.35697245	38.742	-7.724	Population 3
PI467692	49.98866084	1.708049892	-34.49019749	48.54272417	52.40509316	-26.77289612	-84.75485629	39.676	-7.824	Population 3
PI494169	20.45068202	1.870110365	911.7359322	8.009181486	8.462314725	-24.71514458	-78.89433367	38.192	46.404	Population 2
PI494175	23.41879109	2.663733184	867.37289	8.982201229	11.40171669	-30.78675551	-98.22204864	32.562	48.462	Population 2
PI564602	32.57969515	1.244175457	-371.5154634	39.1748216	38.42844337	-21.34613944	-67.62438062	31.349	27.266	Population 3
PI564603	40.44960876	2.647337073	787.0896458	27.17065797	29.30178726	-35.48024446	-113.4087969	33.338	36.722	Population 2
PI564607	34.24672333	0.955795039	918.1669069	22.08011078	22.04513552	-29.54130742	-94.80909014	33.505	36.389	Population 2
PI564616	35.38737925	4.300752745	502.753063	25.36274915	27.9406402	-34.58916678	-109.8602226	36.906	41.006	Population 2
PI564621	36.44860061	2.876444823	737.7001745	22.6742323	25.74597487	-32.67931901	-104.3597298	35.222	37.072	Population 2
PI564622	44.50544847	1.819097165	1076.312681	28.03447999	29.35416479	-37.24392336	-119.0591122	35.256	36.756	Population 2
PI564637	28.2279362	2.591550254	-521.3730923	32.69118124	35.94606476	-24.11105406	-76.86511738	35.256	36.439	Population 3
PI564641	37.05597168	2.968002803	849.4849405	23.05440231	25.590234	-35.09463076	-112.0148596	34.739	37.339	Population 2
PI564643	49.59194911	0.595216852	-19.00173149	49.05730679	51.6388633	-26.45048082	-83.65679508	34.439	37.539	Population 3
PI564644	26.02341114	3.363558192	558.291033	15.44603328	18.04527532	-30.09891489	-95.87343794	35.206	38.206	Population 2
PI564678	21.45632811	2.638321497	883.018796	1.364196977	8.801094934	-27.32688293	-86.34097633	36.04	39.59	Population 5
PI572573	35.65453177	3.125502549	-372.8321269	36.74495321	40.88821506	-29.79873017	-95.10991276	32.118	35.185	Population 3
PI584785	31.44420807	4.903070479	335.3163652	22.75233437	26.05792703	-33.80391625	-107.3013032	33.115	44.115	Population 2
PI584786	32.18277725	1.817002903	505.3466777	22.0868808	26.00000962	-24.6182791	-78.82633977	33.115	44.115	Population 3
PI584788	-1.5530881	2.108657802	1138.834122	-28.25471406	-17.94217912	-27.81116696	-87.45884696	33.115	44.115	Population 5
