## Supplementary material for "Back to the Future: Environmental genomic selection to take advantage of polygenic local adaptation": Table S14

Table S14. Lines and GEAV values (core n=100) which leverage species distribution range for population 1
lines	bio1	bio3	bio4	bio6	bio11	bio14	bio17	HCPC_group	Latitude	Longitude
CIho01458	70.41915935	4.169570173	1853.748099	31.99018451	51.45502011	-35.48503277	-112.8002952	Population 5	33.413	44.713
CIho01461	62.88898773	4.30833939	1032.558125	37.36173595	52.98163366	-30.77406885	-95.92514069	Population 5	33.413	44.713
CIho01468	67.71137314	3.341411311	1427.623374	36.14530919	52.86722758	-35.41896365	-111.1335492	Population 5	33.413	44.713
CIho01604	64.12287406	31.02483071	-3630.372103	75.99901156	105.1573958	-45.71248377	-145.2952335	Population 1	8.071	38.071
CIho02266	31.61080886	-4.635971169	1799.492747	0.499238044	6.765013351	-30.39387843	-89.6726393	Population 5	39.918	67.202
CIho02337	68.41945847	4.060661318	1250.006104	38.60132749	55.53264507	-35.93886371	-111.1437122	Population 5	33.113	44.113
CIho02339	99.52101958	3.831628354	2316.178903	56.15101494	78.19650175	-39.88715625	-129.9154352	Population 2	33.113	44.113
CIho03642	68.65757334	3.094742379	134.8476499	62.46858016	69.23145183	-42.85598903	-136.164345	Population 3	30.947	29.632
CIho03709	71.77419119	5.261256686	662.705943	51.07938748	67.69722537	-46.15069549	-144.8314312	Population 3	31.049	29.833
CIho03734	79.7732393	5.174186688	282.3757593	64.93295398	80.277144	-46.55075149	-146.2562595	Population 3	31.05	29.833
CIho03826	-57.78378685	-10.51293601	2771.477081	-98.19702986	-102.3916495	-28.81719032	-82.75449388	Population 5	34.304	74.454
CIho04188	-31.55894155	-4.770846286	4058.865033	-98.83276978	-86.29862418	-29.69716396	-92.70990372	Population 5	34.529	69.173
CIho06601	12.08803268	-0.448260375	1959.386761	-28.94281103	-18.07108632	-33.94689776	-99.9684108	Population 5	34.951	70.068
CIho10058	6.682457979	7.205311281	-554.819294	3.870492446	9.369714085	-25.34502755	-68.2493285	Population 4	39.674	-7.826
CIho11709	50.34098412	24.3474058	-2840.996938	58.94102103	82.40228351	-37.95704146	-118.8902757	Population 1	7.905	36.738
CIho11812	73.5877627	29.63796666	-3283.630216	81.3152871	112.499033	-48.89447743	-155.3564884	Population 1	8.072	38.072
CIho11849	64.31032787	31.36278482	-3749.886827	76.35775574	106.7603387	-45.48225592	-144.1386812	Population 1	8.072	38.072
CIho13141	43.14548629	40.83162781	-5539.820983	75.92988862	103.2188074	-28.34075935	-89.07493938	Population 1	8.072	38.072
CIho13353	51.98902356	34.83162797	-5085.820989	81.07775841	113.4873194	-33.68449821	-108.4272988	Population 2	12.672	37.539
CIho13737	70.56444624	31.59766833	-3554.027577	81.0698027	111.6699485	-48.1491051	-153.8227578	Population 1	9.389	42.189
CIho13742	69.2486439	32.31656606	-3850.592957	82.5484925	113.4663375	-46.55296577	-148.3013736	Population 1	15.403	39.003
CIho13743	72.31393947	33.17457524	-3982.364089	87.7422135	118.3179794	-43.93054685	-138.8153193	Population 1	15.403	39.003
CIho13745	67.72566272	32.06840934	-3505.602777	76.37581329	107.9652607	-46.99133186	-149.3165427	Population 1	15.403	39.003
CIho14124	64.5635463	31.50012929	-3665.367017	76.4385697	106.4383969	-43.69014198	-138.7845376	Population 1	11.206	39.706
CIho14255	-20.57083265	-3.688758351	3930.120242	-87.07225043	-73.27436642	-34.32453881	-107.5967223	Population 5	35.118	69.301
CIho14260	4.176517452	-6.478039786	3827.745213	-61.11506106	-45.72805146	-29.21676012	-92.33702049	Population 5	33.302	62.135
CIho14326	24.20036291	-6.931874186	2079.113591	-7.021832893	-4.051416477	-26.72004898	-80.0286685	Population 5	40.06	47.06
CIho14327	22.94165273	-6.366442434	1985.115532	-9.862658752	-5.528675004	-28.52409143	-85.24689215	Population 5	40.048	47.048
CIho14328	-18.30214399	-0.698506706	906.903069	-41.77561654	-34.65887846	-13.69581536	-40.40429049	Population 2	40.065	47.065
CIho14344	26.75726654	-8.168371523	1839.178918	10.10533367	8.217109935	-23.59954566	-71.32097967	Population 5	40.045	47.045
CIho14880	59.28072151	30.16622981	-3525.120401	70.25636284	99.31502096	-43.4731576	-139.1086657	Population 1	15.403	39.003
CIho14881	75.39702022	32.28818478	-3832.079273	88.44123375	119.7328668	-48.17903575	-153.1376793	Population 1	15.403	39.003
CIho14883	69.29098973	28.81143453	-3219.063621	76.40565797	106.4080719	-48.11903166	-150.7944118	Population 1	15.403	39.003
CIho14978	87.68353683	34.73716627	-4572.693914	107.0922537	141.665936	-44.70630023	-142.6906345	Population 1	13.722	39.639
CIho15279	74.91450008	2.0846505	211.1411542	69.82609468	76.03600474	-41.06969551	-128.3085071	Population 3	36.025	9.675
CIho15282	76.83424042	3.865150366	35.4444473	68.28371474	77.33263777	-45.00488479	-142.67893	Population 3	36.025	9.675
CIho15286	83.95878154	3.681082551	387.6494959	75.51312517	84.25597041	-46.76725857	-145.9218092	Population 3	37.058	10.142
CIho15288	93.95277164	5.29671623	-215.1689316	95.05531665	103.6767713	-49.6416285	-152.1499906	Population 3	37.059	10.142
CIho15290	70.61204812	4.831628256	-936.8210207	79.91988526	81.30055889	-38.34779683	-116.5887858	Population 3	37.059	10.142
CIho15291	68.54968579	-1.891577783	351.1999351	74.02991385	69.82795546	-43.24692408	-132.5417343	Population 3	37.059	10.142
CIho15362	88.29843867	1.843114273	278.5985353	82.66457415	91.55986131	-42.04280004	-129.9915198	Population 3	37.262	10.059
PI039590	52.62444959	-5.168371646	119.1789573	60.15872973	54.61876118	-37.02424721	-108.2990474	Population 5	35.423	0.173
PI057015	39.13966504	4.101157869	761.1945337	11.41040594	25.9037571	-37.59579157	-111.3281651	Population 4	33.113	44.113
PI057065	-29.75427837	-5.843331323	-46.69962248	-17.35407615	-27.15385019	14.01117682	46.00869364	Population 3	36.757	3.057
PI057752	107.3710057	11.96395344	-1454.894342	103.4173935	123.327656	-43.89099307	-139.8354659	Population 5	31.451	31.511
PI060663	61.14107854	3.563058992	576.0233943	45.93562815	56.4501014	-40.98177694	-128.7217027	Population 5	32.89	13.286
PI060694	67.27565059	30.2361993	-3514.562822	78.74134185	107.9192808	-44.81060466	-143.2612775	Population 5	8.073	38.073
PI060701	70.07337384	7.831628093	-969.8210283	70.46483572	77.16604676	-39.51488803	-128.6688627	Population 1	29.567	34.067
PI064022	-2.47245648	-8.495152486	4490.373435	-73.63988845	-60.42089432	-27.11924144	-86.6729934	Population 3	41.517	69.468
PI068187	28.69939252	-7.168371636	1906.178969	-1.786736782	1.938670023	-27.26034085	-81.50208281	Population 5	40.113	47.113
PI068189	19.66234895	-7.884133362	2411.330332	-15.71680651	-12.40956598	-26.27967015	-79.39159371	Population 5	40.111	47.111
PI068193	23.43954505	-6.373181537	1887.77516	-7.146736571	-3.631183423	-28.04114417	-83.48379479	Population 5	40.11	47.11
PI076280	75.93895932	24.22517661	-3098.177059	88.40983598	112.2883415	-44.90940643	-138.7078563	Population 4	33.397	44.63
PI076281	29.9745703	0.101315639	948.2282512	2.890677268	13.03066915	-28.81326859	-78.33218805	Population 1	33.397	44.63
PI076284	76.17470682	4.798680419	1882.72932	34.92415875	57.66475305	-40.62749061	-128.5170853	Population 2	33.397	44.63
PI076285	92.81140118	3.831628328	2302.178907	52.33208003	72.99043973	-39.29331074	-127.3471959	Population 5	33.397	44.631
PI076286	83.68820906	4.213717193	2133.119016	41.83961063	63.20101357	-38.17849072	-123.9473862	Population 5	33.397	44.631
PI076290	67.42383924	3.526960025	721.1843183	46.43049245	59.64374088	-32.82165317	-99.98190595	Population 5	33.397	44.631
PI076291	58.63030863	1.545444138	706.5477183	41.72509773	51.29627064	-25.618316	-75.6823491	Population 5	33.397	44.631
PI076294	63.84992791	5.459565611	513.6973304	42.8160882	58.32124227	-31.85038328	-95.62076995	Population 5	33.398	44.631
PI076296	76.56599375	3.656401618	1849.713963	37.11393257	58.44412732	-37.50949069	-117.6565271	Population 5	33.398	44.631
PI094853	29.77573756	-3.409983568	1699.8592	-0.443675223	5.817673919	-30.70541984	-94.55238456	Population 2	40.388	50.005
PI094886	26.23952436	-0.71658271	1169.895024	7.047635721	11.5015393	-17.94811751	-54.83636914	Population 3	40.578	50.095
PI117347	5.445552122	-5.163563059	2878.565397	-35.66773749	-28.45721993	-20.28540266	-67.52493782	Population 4	38.083	32.696
PI134636	-27.98653624	-5.404126444	4380.307253	-99.075337	-85.79928937	-35.34227757	-110.8141193	Population 5	34.419	69.385
PI138698	49.05559676	-1.542509065	1566.085747	21.21322096	30.73986695	-30.43007517	-90.63761479	Population 2	27.426	56.393
PI138706	19.75373398	-0.611436241	2137.387917	-25.24815384	-9.859652836	-36.76708736	-112.2539285	Population 5	30.493	57.659
PI138709	21.02178943	-2.321166561	2459.768826	-26.43858455	-12.38576644	-31.90379818	-98.27180454	Population 5	29.21	58.46
PI138726	16.5163101	0.169897197	1860.129174	-27.01193873	-11.48985808	-34.82192852	-106.7333705	Population 5	29.11	53.11
PI141441	9.728597442	1.831628314	2554.178915	-41.27853996	-21.63193521	-37.78218058	-121.676146	Population 2	36.327	57.81
PI151787	66.63299122	32.73452323	-3900.749805	80.48713969	111.1688849	-47.19526987	-149.4254296	Population 5	8.073	38.073
PI151795	81.06561702	7.921664627	461.6663745	62.36185891	80.89860221	-52.95960569	-167.9131423	Population 1	8.073	38.073
PI167271	40.09146733	2.545943533	200.0289421	39.30871419	40.57945778	-31.77037487	-95.16149551	Population 5	37.212	35.512
PI168328	33.34604931	1.831628328	270.1789352	35.530651	33.62939095	-30.18501973	-88.76145316	Population 3	39.795	27.229
PI173518	19.05859292	2.400958229	349.3047855	9.168321745	12.54076504	-20.67842383	-61.2958685	Population 2	41.596	35.777
PI178285	71.62794926	2.831628276	159.1789511	61.06111924	69.29150344	-31.77262258	-93.08261911	Population 4	37.029	35.963
PI178332	27.47131963	0.910230138	859.6350445	10.31400285	16.78772248	-16.83909025	-50.54195712	Population 3	41.363	28.013
PI178636	33.59678281	-0.550224369	1473.345491	0.945205155	12.28718696	-30.19289122	-87.00974714	Population 4	33.415	44.715
PI178637	58.05265786	4.393874682	309.0735834	42.57490388	54.47397632	-30.5839413	-89.88957192	Population 2	33.415	44.715
PI182681	39.55469782	1.462626059	1190.571029	13.15566956	22.19811011	-30.33679255	-88.14289923	Population 3	32.954	36.704
PI186424	64.91010318	34.67926151	-4337.55366	86.11374323	114.3716668	-33.54332647	-107.9710563	Population 5	8.073	38.073
PI193799	69.08143966	29.15260553	-3412.213503	79.24545008	108.0643171	-47.44495368	-148.759746	Population 5	9.106	38.773
PI194951	64.04069574	31.8374681	-3781.453518	75.2903342	106.4077857	-45.7720744	-145.9266688	Population 1	12.673	37.54
PI194952	77.95398818	30.06718748	-3325.84828	86.07729402	117.5528996	-49.30256373	-155.8103192	Population 1	12.673	37.54
PI223143	87.06034257	3.850889759	-439.125506	93.12571054	97.89437651	-42.61172191	-131.8508354	Population 5	31.125	36.125
PI223509	56.13592635	2.37333931	1677.41368	18.19486238	36.82272455	-35.09754581	-108.7857053	Population 5	34.419	70.453
PI227449	34.38249909	-1.11836129	2322.938355	-7.792672926	6.131531287	-30.67104491	-96.74385568	Population 2	29.11	53.11
PI233834	64.52317522	6.128773585	-287.6403146	61.52311995	66.95949636	-43.35668374	-136.9151962	Population 2	31.126	36.126
PI243587	6.541886378	-5.45902717	3141.094557	-45.88380892	-35.59788963	-28.46249939	-87.38493913	Population 2	35.844	50.494
PI243607	14.7280254	-2.437984021	2919.89684	-40.81940393	-24.85316295	-29.54223396	-92.77429656	Population 5	36.328	57.811
PI243609	7.921382796	-5.621356885	2658.029176	-35.10852006	-28.7516031	-27.93684653	-82.87117361	Population 5	37.578	57.428
PI244041	38.69142104	26.83162808	-3680.821019	36.72106834	74.67354058	-37.44718987	-113.0625585	Population 5	14.222	44.439
PI244785	40.8420236	-0.78754949	2412.728722	-2.980229235	11.83280098	-36.61190103	-116.6745901	Population 1	34.52	69.186
PI244791	-29.20833988	-5.270862212	4314.176121	-100.6855651	-86.87774852	-33.98723504	-107.1943477	Population 2	35.003	69.17
PI247928	44.54593402	7.831628271	-447.8210553	46.22827554	56.31272145	-34.04434331	-107.9465183	Population 5	35.055	33.055
PI250775	22.04606928	-5.490943753	3534.085564	-38.25528783	-23.58323322	-32.59728818	-102.6828656	Population 5	31.603	65.703
PI250778	23.02733865	-0.470502368	2359.514098	-23.07501822	-8.719831907	-32.0259662	-97.18191952	Population 5	31.603	65.703
PI264888	83.39103706	2.958804328	-603.9346247	95.78763475	95.67627872	-49.49499702	-150.2018711	Population 2	37.436	15.07
PI264890	31.58593806	-7.168371514	-367.8210588	56.56392859	39.73081269	-28.59876249	-87.31495232	Population 3	37.753	14.887
PI264891	67.34765103	3.656089542	-300.2589609	71.48971306	74.01167502	-43.47474369	-130.7803324	Population 3	41.253	13.987
PI264894	82.07852726	1.479851491	-245.247357	91.65004511	91.42216729	-42.15591523	-130.2272334	Population 3	38.569	16.564
PI264897	84.39846587	7.634280751	-1781.264699	104.2573546	108.8674417	-46.29038054	-143.799003	Population 3	35.517	23.925
PI264903	52.46935179	1.586637317	-192.6615231	58.25212468	56.69144498	-35.46388205	-109.5301447	Population 3	36.418	25.469
PI264904	66.56039321	0.991801373	-543.6558369	75.3284348	75.2509222	-37.50045271	-114.6900229	Population 3	36.312	27.929
PI264906	68.26092573	2.29195022	27.16235716	68.72296166	70.51826391	-42.7399778	-134.6196317	Population 3	36.279	27.929
PI264909	44.81568479	0.746857202	627.1413644	34.56255746	39.10815458	-25.16746186	-78.91989858	Population 3	40.946	25.846
PI264926	-55.47928863	-2.834551551	-638.9138391	-39.07293712	-49.35562941	39.52119494	120.5902135	Population 4	41.254	13.987
PI269912	10.4899537	-2.391108973	2507.701497	-37.43120427	-24.67141958	-37.340553	-112.3127306	Population 4	36.247	72.214
PI273905	60.46191335	30.36344317	-3616.024984	72.30582578	101.5604361	-43.13199704	-136.5648587	Population 5	7.907	36.74
PI277393	76.32928048	30.84152145	-3717.166513	90.01983879	119.5814315	-48.24362016	-151.860034	Population 1	9.14	38.573
PI282616	67.23075652	11.83162821	-1513.82103	75.03193936	87.27468326	-38.89911173	-126.5188035	Population 1	31.617	34.867
PI283433	68.82698633	3.952987463	-757.4058054	77.66836167	79.16117319	-40.1359206	-126.9762798	Population 2	35.055	33.055
PI283441	42.28063159	39.65035785	-5340.538032	71.59485267	99.48034959	-28.87293372	-89.61925851	Population 3	8.073	38.073
PI285118	50.79072554	36.83162767	-4812.820988	74.63282391	110.5649774	-6.66811012	-26.21682589	Population 1	15.07	39.07
PI285124	75.4313404	29.97797631	-3562.219172	87.80138955	117.1347463	-46.23626735	-145.0115972	Population 2	9.757	39.607
PI286388	84.79367258	33.83661735	-4348.02822	101.3255435	135.8321219	-44.61012015	-141.320633	Population 1	15.404	39.004
PI286389	78.15973003	32.47306756	-3747.372722	86.24764683	121.6631253	-45.83526539	-146.6718549	Population 1	15.07	39.07
PI289811	41.27373174	13.4086099	-2247.373964	39.6548227	61.3096774	-35.62552738	-95.70604115	Population 1	32.295	48.345
PI290346	33.56265344	40.83162766	-5539.820953	65.0262347	92.53298465	-26.41871564	-84.15429986	Population 5	8.074	38.074
PI295442	71.32382235	33.61457097	-4436.118744	92.46159523	122.6237814	-42.72805829	-135.096096	Population 4	9.424	38.841
PI295581	61.89413356	28.89242362	-3674.850819	75.74226714	103.8917949	-40.04102264	-124.6557983	Population 1	7.274	38.674
PI296453	76.6709742	30.55364051	-3377.191118	83.68054266	116.8765434	-43.51793321	-138.8265152	Population 5	15.404	39.004
PI296455	53.49801965	36.83162784	-4880.82099	73.88498365	110.1689945	-30.02150594	-99.84424482	Population 1	13.574	39.541
PI296457	68.00561414	30.6073395	-3402.243747	74.70808096	106.7293647	-48.65799891	-154.9192966	Population 2	14.274	39.491
PI296459	51.75122463	-3.584493635	-37.59060795	62.99936188	54.49301401	-24.71478861	-73.84067948	Population 1	14.754	39.487
PI296460	65.5639144	22.76861506	-2454.969382	67.30987178	93.99266566	-48.1588563	-151.2120531	Population 3	15.837	38.521
PI296472	64.42726426	28.12346287	-3151.748577	70.61652705	100.8443374	-45.60521198	-142.6709106	Population 1	8.074	38.074
PI298708	57.48365036	28.33796891	-3172.123586	63.26051757	93.23406671	-44.43904146	-141.913403	Population 1	7.808	36.658
PI298738	66.75160882	31.70097631	-3331.444738	73.03017176	104.9418586	-49.01108447	-155.9749862	Population 1	9.858	38.758
PI316801	59.68633347	28.34519684	-3316.439519	69.27106594	97.720462	-44.70958368	-139.3488297	Population 1	8.075	38.075
PI316874	65.98904391	21.49530874	-2408.037958	69.20134251	93.88509825	-42.81199638	-133.8360809	Population 1	8.075	38.075
PI327862	14.68365617	-5.195876278	3680.33275	-47.81318748	-32.5909745	-31.53940551	-100.9806697	Population 4	39.907	67.213
PI327863	6.528489243	-2.168371699	2264.17894	-33.56193086	-26.58509131	-37.66695159	-115.7765792	Population 5	39.908	67.213
PI328299	39.38888591	3.139026134	102.0506719	38.18698528	39.97195204	-33.17966386	-100.1553026	Population 4	38.065	27.465
PI328327	33.58790776	-1.292465516	928.5342267	20.31324856	22.819284	-18.69536374	-56.12235163	Population 3	39.864	28.101
PI328388	59.04375927	0.110024493	-520.6978646	71.73122415	68.32954174	-35.16005497	-109.6790643	Population 2	35.122	25.858
PI328409	58.02215504	1.134306122	-293.1970584	65.93308255	63.89441939	-36.5545976	-110.4859349	Population 3	36.796	22.479
PI328417	60.82140763	-3.168371709	168.1789581	70.96880058	64.92211506	-35.0402396	-110.4908962	Population 3	38.03	23.63
PI328484	55.24275428	-4.168371484	-1120.821047	83.61347463	69.32492896	-38.16129361	-115.3890815	Population 3	35.252	24.991
PI328485	61.76063829	0.309843182	108.7014632	62.10355717	62.05381319	-42.5558645	-131.7734521	Population 3	35.113	26.196
PI328486	73.62638227	-0.200536245	-191.3919966	81.68798363	79.13640724	-35.39510367	-107.4648216	Population 3	35.518	23.874
PI328498	68.1549496	-2.251255892	-16.78500182	80.90539514	74.03532965	-35.49763957	-104.2535645	Population 3	37.697	22.147
PI328520	45.24563596	3.816159885	-276.8545645	44.80707178	49.00690931	-22.39918278	-65.13066835	Population 3	39.097	22.097
PI328577	69.51126525	1.311676488	-203.8294972	77.53996191	76.42798619	-38.94114455	-118.1037804	Population 4	36.847	22.664
PI328578	77.84937232	3.099826184	-697.8803196	91.56773936	90.89676568	-41.39937327	-129.1826671	Population 3	35.257	26.251
PI328632	61.38003024	-0.932678372	-106.4839099	70.74225085	65.47939438	-38.41230104	-116.2624925	Population 3	35.464	23.73
PI328637	-16.95378645	-7.606444256	713.6460365	-15.07015216	-25.18101304	13.15593489	44.56282355	Population 3	37.347	22.647
PI328639	7.08638071	0.183306554	578.8847252	-1.715663176	-2.271323699	-12.51915671	-34.9448573	Population 2	39.097	22.097
PI328787	73.22061457	2.489129289	-661.4571549	84.82362231	84.44962968	-38.7921893	-119.6334857	Population 5	35.308	25.566
PI328924	71.52803964	2.876548835	-717.9275694	84.80281463	83.38613678	-38.25891624	-114.5812184	Population 2	38.22	15.77
PI328945	64.32316198	2.01374791	-715.4822423	75.13262156	74.08836593	-36.4803634	-102.6955604	Population 3	38.221	15.771
PI328976	21.25826028	40.83162738	-5539.820911	50.22279604	78.22984762	-20.62147802	-66.46076033	Population 3	8.075	38.075
PI329000	73.98877447	34.68205775	-4371.684337	93.36836003	124.6129751	-42.00334666	-131.5969298	Population 4	8.075	38.075
PI329032	40.64944824	1.831628525	-805.8210762	60.3107902	60.62444292	-29.53432166	-95.27971423	Population 1	37.014	22.531
PI329042	36.28783312	3.831628253	-704.82103	46.61008102	43.29373606	-32.73786985	-102.3091515	Population 2	37.248	22.064
PI329043	65.80606065	8.009833499	-1376.801739	80.69659145	83.09341259	-35.62325526	-97.29502072	Population 3	39.098	22.098
PI329114	73.51115714	2.627965702	-448.9322446	81.5961241	82.74743162	-35.5850227	-109.2286051	Population 3	38.055	23.09
PI331217	83.32504482	34.32047125	-3921.002217	92.94631967	129.8476308	-44.65850508	-143.701391	Population 3	15.404	39.004
PI331878	62.91027219	18.55460069	-2025.245405	64.76076616	87.564129	-38.12063438	-120.6778011	Population 1	38.221	15.771
PI356264	70.50629388	31.36388877	-3848.079111	85.38276544	114.2627508	-44.83397214	-140.4522751	Population 2	8.075	38.075
PI356333	68.8302666	32.74792473	-3883.492123	82.68699151	113.162898	-44.8989038	-142.3973327	Population 1	8.075	38.075
PI356505	68.65153814	31.68874372	-3635.585396	79.03985802	110.1809342	-44.82714664	-143.3852332	Population 1	8.075	38.075
PI356580	69.5040729	31.93041796	-3490.521726	75.52344933	108.7983483	-48.10632555	-152.5613221	Population 1	8.075	38.075
PI356666	61.11705523	26.51660767	-2784.079021	65.97011393	93.22143509	-43.59676775	-139.0111935	Population 1	8.075	38.075
PI366450	2.325947632	-6.568142506	3991.423659	-65.05088327	-50.09340963	-28.15430755	-89.80008576	Population 2	34.871	63.087
PI366453	8.700084703	-4.113835396	3303.437453	-50.81897036	-35.2918637	-27.43944232	-86.65362262	Population 5	33.771	62.254
PI366478	16.35611897	-6.766365075	4228.167974	-53.2652472	-37.34641944	-34.24021743	-109.1805501	Population 5	36.688	67.838
PI382275	82.24625123	33.87096284	-4471.692932	101.9573293	134.6169162	-43.89003085	-139.7541321	Population 4	14.392	39.309
PI382296	77.99305116	33.93661093	-3975.417305	87.78999499	123.6789603	-43.4738852	-140.1400746	Population 1	14.059	39.659
PI382343	75.64439872	32.86598351	-4047.230776	88.74700782	123.0883661	-41.99509141	-133.6171152	Population 1	12.593	39.609
PI382437	65.44135206	36.56853957	-4852.128212	90.98977047	120.4344509	-35.21969966	-111.0331062	Population 1	8.493	39.459
PI382506	72.85039412	32.3894123	-3516.966168	81.03826035	113.6777368	-50.13958361	-159.364566	Population 1	14.343	39.526
PI382798	72.87782641	31.56174808	-3611.829215	83.08004193	114.3886463	-47.04360671	-149.6227925	Population 1	12.793	37.509
PI382860	70.43583692	30.6932023	-3652.91216	82.00363073	112.5802884	-47.69622455	-150.3815199	Population 1	12.86	37.726
PI382911	63.0815692	28.2459623	-3083.476169	69.48964028	98.11816417	-46.19298583	-147.1898345	Population 1	14.343	39.543
PI382982	72.49843032	29.71560956	-3298.862009	81.28664003	111.1773747	-49.39358258	-155.6942021	Population 1	12.593	39.61
PI383031	74.06349149	31.15522944	-3835.146335	88.91336436	118.7015692	-47.9499163	-151.034011	Population 1	8.76	38.31
PI383136	65.19483505	32.49606226	-3948.582558	79.09810519	110.5207434	-44.46590073	-141.0888653	Population 1	8.36	39.493
PI386406	84.64939846	34.54367644	-4144.187385	97.26300956	133.1546077	-45.78384242	-147.7449974	Population 1	15.404	38.738
PI386462	74.95511735	32.59679537	-3992.072784	89.63566976	121.7544654	-43.31569084	-138.8781997	Population 1	14.244	38.977
PI386524	67.47446757	29.94635492	-3324.933255	73.57257239	106.1941119	-48.9978259	-155.9900064	Population 1	6.56	38.594
PI386559	67.58859968	31.71666853	-3561.140624	78.76137309	108.6151095	-45.89984506	-146.4175303	Population 1	11.927	38.094
PI386601	69.29912291	30.92031692	-3375.158698	78.28354877	108.3361412	-47.35953798	-149.8616491	Population 1	7.611	39.327
PI386650	67.12815965	31.92998935	-3662.098569	77.69620512	108.9691382	-45.07023951	-143.8153309	Population 1	13.227	37.977
PI386723	69.95445486	31.75461947	-4003.095668	85.74310356	115.7059275	-41.48966138	-131.6967783	Population 1	8.077	38.077
PI386759	66.95576661	31.74477407	-3683.752526	78.57386061	108.8545859	-46.4657255	-147.5261277	Population 1	8.078	38.078
PI386838	71.9523312	29.73291435	-3281.745435	80.42661911	110.864011	-48.5739221	-153.7809663	Population 1	11.928	38.094
PI386844	77.44786312	33.22780797	-4093.710602	93.79334663	125.6596624	-44.10326896	-140.5470104	Population 1	14.178	38.578
PI386940	63.5214008	29.60030727	-3560.006616	74.48269767	103.6255268	-43.55477677	-138.1511678	Population 1	7.145	38.861
PI387098	67.76003874	31.63163819	-3514.940452	76.69678561	108.0938672	-44.33759531	-141.3498459	Population 1	8.995	38.728
PI410437	105.8002809	10.00448214	-880.6467467	95.53988399	116.0944402	-45.84488233	-148.4700326	Population 3	32.889	13.286
PI410525	8.699482623	-3.968799483	2867.289617	-43.73391001	-30.7307916	-35.75808469	-108.0101885	Population 5	36.082	72.066
PI420922	63.7433157	5.831628344	-274.8210523	60.52339256	64.98506528	-41.3065694	-133.756681	Population 3	32.21	35.843
PI420923	65.45839692	2.360449106	661.5409537	44.88734865	57.03428709	-25.80271015	-84.14515543	Population 2	30.777	35.76
PI422225	75.33516945	14.43987646	-2750.511121	97.08052187	110.5360587	-34.49215283	-105.908485	Population 5	15.605	44.455
PI422226	75.271928	23.12163369	-2962.397865	81.93671338	108.9781268	-42.79827806	-135.7897775	Population 1	13.289	44.156
PI422232	87.67983494	25.81947115	-2788.063976	89.87018316	122.4293233	-40.04716086	-127.4378471	Population 1	15.606	44.456
PI422233	40.97836992	28.83162785	-3582.821009	48.88999074	83.31297012	-31.8056831	-98.21490154	Population 2	15.606	44.456
PI429311	80.62825891	24.57514748	-2285.327487	78.67890795	109.4741742	-39.73667614	-126.2216793	Population 1	13.823	44.289
PI429312	83.16209041	26.33649571	-2881.140882	89.18632692	119.2388489	-34.79795041	-111.5901598	Population 1	13.823	44.289
PI429313	82.47962306	25.76987228	-2837.82164	87.63398497	117.716175	-42.09959162	-132.4509266	Population 1	15.773	44.156
PI429314	47.44309552	10.99199397	-1539.914628	43.71182117	61.41523779	-38.3397328	-104.3885322	Population 5	15.673	44.59
PI429360	15.37192578	-8.450957285	2266.168831	-13.14941352	-11.70246034	-15.76874711	-49.92447355	Population 2	36.312	48.312
PI430743	19.82739934	11.25186896	-2009.640997	33.52915417	41.19716605	-20.25572834	-60.21322056	Population 4	17.323	43.84
PI430745	4.181991177	5.596638204	-1001.493359	9.669592797	12.76366246	-24.70060876	-72.48219779	Population 4	15.907	44.223
PI467684	43.13931435	6.831628148	-1695.821014	64.3458882	60.6936305	-29.57854107	-69.29740872	Population 3	40.208	-8.208
PI467690	72.12665753	-0.054987533	-134.494136	81.26819082	78.06066754	-38.76604092	-116.5536714	Population 3	40.292	-8.325
PI467691	59.05522546	3.684818994	-920.9071669	73.96631318	71.68071656	-32.17235722	-93.20340503	Population 3	38.742	-7.724
PI467692	84.20681419	4.53329067	-796.6520579	95.43820225	97.85019032	-43.29978735	-131.9444989	Population 3	39.676	-7.824
PI494175	37.29278263	-0.618905272	1868.105941	1.771258835	13.56629972	-31.21017213	-94.14772395	Population 2	32.562	48.462
PI513195	23.66468612	1.335251792	1517.646565	-15.61544984	1.61646033	-33.10550438	-99.60773958	Population 5	25.433	63.633
PI513197	23.79955893	1.05900757	1432.919852	-13.03562211	2.989834903	-30.40339558	-91.40936734	Population 5	25.833	62.3
PI513200	23.78634101	1.121193295	1581.86873	-15.48589553	0.588633629	-32.76008445	-99.94053911	Population 5	28.645	65.81
PI513205	17.00407269	-3.924163067	3024.013074	-35.44400765	-22.63240361	-30.44957891	-93.7147339	Population 5	30.7	67.2
PI564602	66.27625843	8.453252444	-914.6346354	68.32296907	77.54434483	-40.05087728	-127.8267972	Population 3	31.349	27.266
PI564603	53.27004756	2.105699725	1236.511754	26.19685269	38.03314463	-31.50457344	-101.8076761	Population 2	33.338	36.722
PI564627	-36.07107172	-6.548086607	4285.964649	-105.55054	-94.72608835	-32.86401572	-100.5898113	Population 5	30.717	66.867
PI564643	75.58563357	1.758202772	138.8844841	76.03284692	78.60393861	-44.83656216	-138.3598467	Population 3	34.439	37.539
PI564648	81.15756897	11.18301824	-872.3787058	70.58171316	92.33560431	-40.47342846	-125.7778411	Population 1	23.662	57.328
PI564649	108.4255946	5.831628205	-1384.821031	119.8859788	129.7837902	-37.03688892	-115.9155308	Population 3	23.329	57.495
PI564661	90.1732936	8.326590765	-1236.998232	86.69517156	105.6875372	-36.43790453	-112.5798158	Population 1	23.329	57.495
PI564662	96.97515758	7.559222301	-766.6466647	89.07500145	107.9107276	-43.53575506	-134.9672134	Population 1	23.329	57.329
PI564663	90.9758026	8.229960635	-850.2428948	85.07771709	103.4053693	-38.55951998	-119.7785405	Population 1	23.329	57.329
PI564664	102.0168751	6.831628485	-1256.821056	102.5046925	120.1101855	-40.29674838	-123.9342134	Population 1	23.496	56.829
PI564666	84.42690364	9.330336117	-496.8568883	71.01623074	91.93617722	-38.2214154	-120.965115	Population 1	23.746	56.696
PI564669	89.20969419	7.279085279	-774.2717363	80.97069183	99.49773463	-39.5155638	-123.3296166	Population 1	23.163	57.496
PI572573	59.05710619	3.359559006	544.3981849	43.61468823	52.98097357	-48.43543046	-151.3516218	Population 3	32.118	35.185
PI573817	11.83778398	0.716371382	-458.3022177	4.759849215	8.286738972	-28.87376056	-66.4568881	Population 5	29.403	81.069
PI574003	-6.307644988	-1.423065202	1518.884109	-39.05293933	-32.62928172	-30.75849979	-84.11125706	Population 5	29.654	81.654
PI584785	32.44869627	-1.926126812	1375.656489	3.260518604	11.8842408	-30.58433703	-86.97382308	Population 2	33.115	44.115
PI584786	90.709707	10.65528561	-735.3870451	78.70509186	98.48730361	-45.72335826	-146.4975691	Population 3	33.115	44.115
PI584788	50.67392767	1.663882609	369.1097152	35.22521777	45.19351723	-28.0313452	-82.94163614	Population 5	33.115	44.115
PI606305	94.92704179	24.76241908	-2857.080227	102.193965	131.7112334	-41.55934326	-131.9063267	Population 1	18.418	42.702
PI606311	97.7977778	14.83162832	-1516.821065	96.45708435	121.3073753	-39.05897225	-120.8052467	Population 1	21.452	40.602
