## Supplementary material for "Back to the Future: Environmental genomic selection to take advantage of polygenic local adaptation": Table S16

Table S16. Lines and GEAV values (core n=100) which leverage species distribution range for population 3
lines	bio1	bio3	bio4	bio6	bio11	bio14	bio17	HCPC_group	Latitude	Longitude
CIho00497	88.23068828	3.961831433	-151.6704039	89.56235476	95.35445144	-47.64442853	-148.2312403	Population 3	27.065	30.065
CIho01604	64.12287406	31.02483071	-3630.372103	75.99901156	105.1573958	-45.71248377	-145.2952335	Population 1	8.071	38.071
CIho02266	31.61080886	-4.635971169	1799.492747	0.499238044	6.765013351	-30.39387843	-89.6726393	Population 5	39.918	67.202
CIho02337	68.41945847	4.060661318	1250.006104	38.60132749	55.53264507	-35.93886371	-111.1437122	Population 5	33.113	44.113
CIho02339	99.52101958	3.831628354	2316.178903	56.15101494	78.19650175	-39.88715625	-129.9154352	Population 2	33.113	44.113
CIho02479	68.34692507	1.831810332	152.4829322	67.44895373	71.12036868	-40.42636813	-121.6172386	Population 3	36.029	0.176
CIho03549	72.14032315	1.91113474	-543.5001289	82.20535205	82.48513532	-34.49979456	-102.9818026	Population 3	33.022	6.022
CIho03556	63.39347551	3.34622999	-771.3675712	73.24368587	72.36601568	-38.96440688	-121.892152	Population 3	28.166	30.816
CIho03576	91.56722702	7.405618369	-1274.304901	92.57148146	105.8724707	-37.13750419	-120.0600928	Population 3	31.571	25.177
CIho03581	86.08928766	7.831628305	-1937.821013	94.19103364	104.530588	-44.97371541	-145.1492469	Population 3	31.571	25.177
CIho03642	68.65757334	3.094742379	134.8476499	62.46858016	69.23145183	-42.85598903	-136.164345	Population 3	30.947	29.632
CIho03709	71.77419119	5.261256686	662.705943	51.07938748	67.69722537	-46.15069549	-144.8314312	Population 3	31.049	29.833
CIho03734	79.7732393	5.174186688	282.3757593	64.93295398	80.277144	-46.55075149	-146.2562595	Population 3	31.05	29.833
CIho06294	9.248011446	0.908105601	1125.043295	-10.31115525	-5.568288168	-12.77105035	-41.27777547	Population 4	38.561	38.511
CIho06601	12.08803268	-0.448260375	1959.386761	-28.94281103	-18.07108632	-33.94689776	-99.9684108	Population 5	34.951	70.068
CIho06721	67.96923804	5.202761817	-822.3081532	79.47001809	79.95133256	-38.65510855	-118.4400598	Population 3	30.074	31.277
CIho10058	6.682457979	7.205311281	-554.819294	3.870492446	9.369714085	-25.34502755	-68.2493285	Population 4	39.674	-7.826
CIho10549	45.18905407	2.040591455	1151.022989	22.09590504	30.08118784	-26.82596647	-85.19508563	Population 2	35.204	38.204
CIho10550	65.78848583	2.474433987	366.5337156	50.88604685	61.29846986	-24.18445658	-79.72120236	Population 2	35.204	38.204
CIho11812	73.5877627	29.63796666	-3283.630216	81.3152871	112.499033	-48.89447743	-155.3564884	Population 1	8.072	38.072
CIho11849	64.31032787	31.36278482	-3749.886827	76.35775574	106.7603387	-45.48225592	-144.1386812	Population 1	8.072	38.072
CIho13141	43.14548629	40.83162781	-5539.820983	75.92988862	103.2188074	-28.34075935	-89.07493938	Population 1	8.072	38.072
CIho14051	75.27066968	3.292112058	-501.9757318	82.1593001	85.47447258	-30.55840944	-91.56318736	Population 3	33.106	6.072
CIho14052	84.20400882	5.171384047	489.4317299	71.74235954	84.78818447	-49.11418059	-154.9122411	Population 3	34.856	5.739
CIho14053	80.07802225	1.322830834	537.3380971	74.10358076	80.65036514	-42.11385267	-130.6598708	Population 3	34.856	5.739
CIho14054	87.42968887	7.355998537	-839.0392139	84.22109215	97.25297887	-44.06893524	-138.1878365	Population 3	33.023	6.023
CIho14055	92.43162963	1.831628371	1776.178908	57.30401202	79.19631353	-40.59628031	-131.1498525	Population 3	33.023	6.023
CIho14059	87.8982746	5.873136669	1.863461753	80.45522682	92.9699239	-48.11610684	-150.6755886	Population 3	34.656	5.889
CIho14255	-20.57083265	-3.688758351	3930.120242	-87.07225043	-73.27436642	-34.32453881	-107.5967223	Population 5	35.118	69.301
CIho15279	74.91450008	2.0846505	211.1411542	69.82609468	76.03600474	-41.06969551	-128.3085071	Population 3	36.025	9.675
CIho15282	76.83424042	3.865150366	35.4444473	68.28371474	77.33263777	-45.00488479	-142.67893	Population 3	36.025	9.675
CIho15286	83.95878154	3.681082551	387.6494959	75.51312517	84.25597041	-46.76725857	-145.9218092	Population 3	37.058	10.142
CIho15288	93.95277164	5.29671623	-215.1689316	95.05531665	103.6767713	-49.6416285	-152.1499906	Population 3	37.059	10.142
CIho15290	70.61204812	4.831628256	-936.8210207	79.91988526	81.30055889	-38.34779683	-116.5887858	Population 3	37.059	10.142
CIho15291	68.54968579	-1.891577783	351.1999351	74.02991385	69.82795546	-43.24692408	-132.5417343	Population 3	37.059	10.142
CIho15299	79.31362747	1.455892887	281.4218651	76.91458277	80.56432574	-42.22864612	-132.7841413	Population 3	33.826	9.126
CIho15304	74.29998844	3.208077951	-285.4431124	78.37474279	80.56486099	-43.9295277	-136.8515932	Population 3	33.742	9.026
CIho15309	74.16504174	4.779751695	-693.7192772	78.64061641	83.91148519	-42.79552373	-133.745405	Population 3	33.742	9.026
CIho15310	78.3400011	3.665173576	-343.4619132	79.83879969	85.06791873	-41.32949857	-127.3939921	Population 3	33.809	9.126
CIho15311	69.36836726	-1.527091225	439.2590921	67.1236627	67.27402371	-37.14396259	-117.287189	Population 3	33.809	9.126
CIho15313	80.63949619	3.619828707	234.1851749	74.09097629	81.55399529	-46.1023644	-145.3359068	Population 3	33.809	9.126
CIho15326	81.45097197	3.967371091	-537.7108624	85.24663137	91.43024072	-38.53289313	-120.2011379	Population 3	33.793	9.059
CIho15336	83.28763242	0.83162839	1187.178909	64.64692438	74.82549742	-39.47316808	-126.5131548	Population 3	33.693	9.21
CIho15339	88.10237499	5.263534735	-718.0752731	93.62053052	100.663688	-41.21360029	-130.100064	Population 3	33.943	9.026
CIho15349	85.29560778	3.614195556	-146.1608051	86.87435597	92.19988875	-42.91897208	-135.6129332	Population 3	33.993	9.06
CIho15350	75.5305522	-0.284149829	342.3986172	78.0724039	77.09377691	-42.94719639	-131.8829987	Population 3	33.993	9.06
CIho15355	77.40781804	4.103529179	-35.34692488	74.42822441	82.54815484	-40.91672578	-126.9431366	Population 3	34.21	9.21
CIho15362	88.29843867	1.843114273	278.5985353	82.66457415	91.55986131	-42.04280004	-129.9915198	Population 3	37.262	10.059
CIho15364	87.76769797	2.085109982	-143.7763804	92.28488041	96.2940407	-49.22707015	-151.7743488	Population 3	34.227	8.46
CIho15365	74.89121079	-0.032231124	446.0338016	73.09569641	74.37725213	-41.34780233	-127.3017526	Population 3	34.194	8.377
PI038484	50.70676576	0.91206789	1220.961838	26.13639126	34.72111058	-29.57575724	-93.22659502	Population 2	36.405	37.365
PI038485	32.93127064	0.181082602	1052.66709	7.349857957	17.13772085	-27.92658065	-84.59122498	Population 2	36.405	37.365
PI039590	52.62444959	-5.168371646	119.1789573	60.15872973	54.61876118	-37.02424721	-108.2990474	Population 5	35.423	0.173
PI055526	58.16328991	3.831628263	744.1789243	47.40407747	57.65635967	-35.24435907	-110.6855649	Population 2	34.211	9.211
PI057015	39.13966504	4.101157869	761.1945337	11.41040594	25.9037571	-37.59579157	-111.3281651	Population 4	33.113	44.113
PI057047	75.83232683	1.567283059	-63.3463995	80.32739139	81.83175619	-39.58087115	-119.2958517	Population 2	33.107	6.073
PI057048	72.34616309	0.532620367	-102.4354659	78.70748307	79.37085831	-31.47975446	-95.04700106	Population 3	33.107	6.073
PI057057	85.18277876	6.866618744	77.42048332	77.61988801	90.41801194	-44.81129243	-144.0338204	Population 3	34.857	5.74
PI057065	-29.75427837	-5.843331323	-46.69962248	-17.35407615	-27.15385019	14.01117682	46.00869364	Population 3	36.757	3.057
PI057752	107.3710057	11.96395344	-1454.894342	103.4173935	123.327656	-43.89099307	-139.8354659	Population 5	31.451	31.511
PI058057	38.65631711	-0.168371639	337.178917	47.22936128	39.00465692	-28.49343774	-79.73802183	Population 5	40.192	-3.808
PI060663	61.14107854	3.563058992	576.0233943	45.93562815	56.4501014	-40.98177694	-128.7217027	Population 5	32.89	13.286
PI060679	48.97601602	11.9287711	-1478.536912	37.43045283	62.17849422	-38.34827694	-110.1853942	Population 3	30.083	31.283
PI060694	67.27565059	30.2361993	-3514.562822	78.74134185	107.9192808	-44.81060466	-143.2612775	Population 5	8.073	38.073
PI060701	70.07337384	7.831628093	-969.8210283	70.46483572	77.16604676	-39.51488803	-128.6688627	Population 1	29.567	34.067
PI064004	76.51642865	3.08691093	117.8635985	70.89539308	79.14325302	-47.50510353	-146.8611581	Population 5	28.007	3.007
PI064022	-2.47245648	-8.495152486	4490.373435	-73.63988845	-60.42089432	-27.11924144	-86.6729934	Population 3	41.517	69.468
PI068187	28.69939252	-7.168371636	1906.178969	-1.786736782	1.938670023	-27.26034085	-81.50208281	Population 5	40.113	47.113
PI068189	19.66234895	-7.884133362	2411.330332	-15.71680651	-12.40956598	-26.27967015	-79.39159371	Population 5	40.111	47.111
PI068193	23.43954505	-6.373181537	1887.77516	-7.146736571	-3.631183423	-28.04114417	-83.48379479	Population 5	40.11	47.11
PI076280	75.93895932	24.22517661	-3098.177059	88.40983598	112.2883415	-44.90940643	-138.7078563	Population 4	33.397	44.63
PI076281	29.9745703	0.101315639	948.2282512	2.890677268	13.03066915	-28.81326859	-78.33218805	Population 1	33.397	44.63
PI076284	76.17470682	4.798680419	1882.72932	34.92415875	57.66475305	-40.62749061	-128.5170853	Population 2	33.397	44.63
PI076285	92.81140118	3.831628328	2302.178907	52.33208003	72.99043973	-39.29331074	-127.3471959	Population 5	33.397	44.631
PI076286	83.68820906	4.213717193	2133.119016	41.83961063	63.20101357	-38.17849072	-123.9473862	Population 5	33.397	44.631
PI076290	67.42383924	3.526960025	721.1843183	46.43049245	59.64374088	-32.82165317	-99.98190595	Population 5	33.397	44.631
PI076291	58.63030863	1.545444138	706.5477183	41.72509773	51.29627064	-25.618316	-75.6823491	Population 5	33.397	44.631
PI076294	63.84992791	5.459565611	513.6973304	42.8160882	58.32124227	-31.85038328	-95.62076995	Population 5	33.398	44.631
PI076296	76.56599375	3.656401618	1849.713963	37.11393257	58.44412732	-37.50949069	-117.6565271	Population 5	33.398	44.631
PI094797	9.106921033	-6.831303627	2229.210436	-22.85583001	-18.53976436	-18.52790341	-56.06748152	Population 2	40.062	44.512
PI094853	29.77573756	-3.409983568	1699.8592	-0.443675223	5.817673919	-30.70541984	-94.55238456	Population 2	40.388	50.005
PI094886	26.23952436	-0.71658271	1169.895024	7.047635721	11.5015393	-17.94811751	-54.83636914	Population 3	40.578	50.095
PI117347	5.445552122	-5.163563059	2878.565397	-35.66773749	-28.45721993	-20.28540266	-67.52493782	Population 4	38.083	32.696
PI138698	49.05559676	-1.542509065	1566.085747	21.21322096	30.73986695	-30.43007517	-90.63761479	Population 2	27.426	56.393
PI138706	19.75373398	-0.611436241	2137.387917	-25.24815384	-9.859652836	-36.76708736	-112.2539285	Population 5	30.493	57.659
PI138709	21.02178943	-2.321166561	2459.768826	-26.43858455	-12.38576644	-31.90379818	-98.27180454	Population 5	29.21	58.46
PI138722	8.951031031	-2.90325227	2851.452543	-41.19320201	-29.07909947	-26.73629483	-83.62556249	Population 5	31.143	52.943
PI141441	9.728597442	1.831628314	2554.178915	-41.27853996	-21.63193521	-37.78218058	-121.676146	Population 2	36.327	57.81
PI151787	66.63299122	32.73452323	-3900.749805	80.48713969	111.1688849	-47.19526987	-149.4254296	Population 5	8.073	38.073
PI151795	81.06561702	7.921664627	461.6663745	62.36185891	80.89860221	-52.95960569	-167.9131423	Population 1	8.073	38.073
PI167271	40.09146733	2.545943533	200.0289421	39.30871419	40.57945778	-31.77037487	-95.16149551	Population 5	37.212	35.512
PI168328	33.34604931	1.831628328	270.1789352	35.530651	33.62939095	-30.18501973	-88.76145316	Population 3	39.795	27.229
PI168367	-3.287739148	-6.94612752	1475.807759	-20.77678494	-22.08591938	-5.489066034	-14.51527984	Population 3	39.312	33.295
PI173518	19.05859292	2.400958229	349.3047855	9.168321745	12.54076504	-20.67842383	-61.2958685	Population 2	41.596	35.777
PI173577	18.64890111	2.045352548	969.1994481	-0.460261656	6.245587834	-15.82010164	-49.79727169	Population 4	38.579	34.229
PI178285	71.62794926	2.831628276	159.1789511	61.06111924	69.29150344	-31.77262258	-93.08261911	Population 4	37.029	35.963
PI178332	27.47131963	0.910230138	859.6350445	10.31400285	16.78772248	-16.83909025	-50.54195712	Population 3	41.363	28.013
PI178594	-17.95510189	0.775475392	253.3864281	-28.26243133	-24.37989214	-2.601481351	-7.969290196	Population 4	38.563	38.53
PI178609	20.84488277	0.072940571	1373.897584	-1.063672574	4.413276606	-19.66967175	-62.21405168	Population 2	40.866	36.046
PI182659	54.50471412	4.828311321	786.6270753	30.11912541	43.4507766	-28.16967124	-92.30729686	Population 5	35.204	38.204
PI182661	38.86850839	4.831628141	154.1789793	28.20081707	31.41010396	-37.59487805	-123.640521	Population 2	33.885	36.001
PI182662	53.95543275	2.084576282	1049.925592	29.53561678	40.17558258	-28.25547247	-91.99795382	Population 4	33.885	36.001
PI182679	68.1624042	1.586274612	520.2620982	63.73061554	65.52512687	-44.4021829	-137.5610785	Population 2	33.704	36.504
PI182681	39.55469782	1.462626059	1190.571029	13.15566956	22.19811011	-30.33679255	-88.14289923	Population 3	32.954	36.704
PI182684	62.72815855	5.831628138	929.1789416	48.02982029	52.31784152	-40.26025721	-129.8607286	Population 2	34.938	36.921
PI182687	41.64681349	-1.888795132	2232.631847	6.924568551	14.80653477	-26.37939803	-84.28719879	Population 3	35.338	36.955
PI182691	30.16563659	-3.945967271	2187.532436	-2.295862832	2.754966852	-25.6220472	-80.5644902	Population 2	36.405	37.371
PI182694	45.63282638	-0.098104712	1298.231033	20.77260467	29.79012573	-25.34683678	-78.0621022	Population 2	36.405	37.372
PI186424	64.91010318	34.67926151	-4337.55366	86.11374323	114.3716668	-33.54332647	-107.9710563	Population 5	8.073	38.073
PI193799	69.08143966	29.15260553	-3412.213503	79.24545008	108.0643171	-47.44495368	-148.759746	Population 5	9.106	38.773
PI223143	87.06034257	3.850889759	-439.125506	93.12571054	97.89437651	-42.61172191	-131.8508354	Population 5	31.125	36.125
PI233834	64.52317522	6.128773585	-287.6403146	61.52311995	66.95949636	-43.35668374	-136.9151962	Population 2	31.126	36.126
PI243607	14.7280254	-2.437984021	2919.89684	-40.81940393	-24.85316295	-29.54223396	-92.77429656	Population 5	36.328	57.811
PI243609	7.921382796	-5.621356885	2658.029176	-35.10852006	-28.7516031	-27.93684653	-82.87117361	Population 5	37.578	57.428
PI244791	-29.20833988	-5.270862212	4314.176121	-100.6855651	-86.87774852	-33.98723504	-107.1943477	Population 2	35.003	69.17
PI244807	17.5758157	-7.267752654	3276.256728	-33.27400221	-24.07800559	-27.79820536	-85.90615983	Population 5	36.945	54.595
PI247928	44.54593402	7.831628271	-447.8210553	46.22827554	56.31272145	-34.04434331	-107.9465183	Population 5	35.055	33.055
PI253938	53.75689504	-4.168371558	3234.178891	13.06289218	20.06497818	-38.82170175	-125.6581444	Population 2	35.665	45.548
PI264251	-4.395034439	-5.992063483	2899.435554	-43.58294676	-39.38895198	-20.26529779	-66.454862	Population 3	40.133	33.068
PI264864	-8.862228513	-8.168371521	439.1789096	3.985661897	-8.608736472	7.669955504	35.37673006	Population 2	44.586	10.036
PI264870	-2.489271514	-5.481614967	2788.851477	-41.17401168	-36.46252013	-21.74870747	-70.7244343	Population 2	39.247	39.73
PI264888	83.39103706	2.958804328	-603.9346247	95.78763475	95.67627872	-49.49499702	-150.2018711	Population 2	37.436	15.07
PI264890	31.58593806	-7.168371514	-367.8210588	56.56392859	39.73081269	-28.59876249	-87.31495232	Population 3	37.753	14.887
PI264891	67.34765103	3.656089542	-300.2589609	71.48971306	74.01167502	-43.47474369	-130.7803324	Population 3	41.253	13.987
PI264894	82.07852726	1.479851491	-245.247357	91.65004511	91.42216729	-42.15591523	-130.2272334	Population 3	38.569	16.564
PI264897	84.39846587	7.634280751	-1781.264699	104.2573546	108.8674417	-46.29038054	-143.799003	Population 3	35.517	23.925
PI264903	52.46935179	1.586637317	-192.6615231	58.25212468	56.69144498	-35.46388205	-109.5301447	Population 3	36.418	25.469
PI264904	66.56039321	0.991801373	-543.6558369	75.3284348	75.2509222	-37.50045271	-114.6900229	Population 3	36.312	27.929
PI264906	68.26092573	2.29195022	27.16235716	68.72296166	70.51826391	-42.7399778	-134.6196317	Population 3	36.279	27.929
PI264909	44.81568479	0.746857202	627.1413644	34.56255746	39.10815458	-25.16746186	-78.91989858	Population 3	40.946	25.846
PI264912	22.87433922	-3.16837162	553.1789395	23.07816629	16.75601559	-20.94823689	-61.82784766	Population 4	40.363	23.529
PI264916	7.48146009	-4.168371521	-183.8210475	18.4294535	11.10141472	0.347586883	17.32650745	Population 3	42.82	17.97
PI264921	48.58454929	2.079659894	-251.1718276	54.32524599	53.19117833	-16.64284098	-44.2383915	Population 4	43.737	16.153
PI264926	-55.47928863	-2.834551551	-638.9138391	-39.07293712	-49.35562941	39.52119494	120.5902135	Population 4	41.254	13.987
PI268250	58.83503719	1.578779719	1780.886774	23.46405913	39.45800589	-34.69820295	-108.6015816	Population 2	32.795	47.378
PI282616	67.23075652	11.83162821	-1513.82103	75.03193936	87.27468326	-38.89911173	-126.5188035	Population 1	31.617	34.867
PI283433	68.82698633	3.952987463	-757.4058054	77.66836167	79.16117319	-40.1359206	-126.9762798	Population 2	35.055	33.055
PI283441	42.28063159	39.65035785	-5340.538032	71.59485267	99.48034959	-28.87293372	-89.61925851	Population 3	8.073	38.073
PI29004	24.72094649	-4.09887247	3123.651894	-29.23102084	-15.28082564	-36.60358874	-114.7107017	Population 5	37.847	62.05
PI290346	33.56265344	40.83162766	-5539.820953	65.0262347	92.53298465	-26.41871564	-84.15429986	Population 5	8.074	38.074
PI296472	64.42726426	28.12346287	-3151.748577	70.61652705	100.8443374	-45.60521198	-142.6709106	Population 1	8.074	38.074
PI316801	59.68633347	28.34519684	-3316.439519	69.27106594	97.720462	-44.70958368	-139.3488297	Population 1	8.075	38.075
PI316874	65.98904391	21.49530874	-2408.037958	69.20134251	93.88509825	-42.81199638	-133.8360809	Population 1	8.075	38.075
PI319867	62.82352015	30.04800446	-3346.680154	72.35878764	101.2487829	-47.39270502	-151.1612494	Population 1	39.273	35.125
PI327827	11.75258479	-6.168371577	3458.178893	-36.02064691	-29.48181356	-30.29160598	-98.15084549	Population 2	39.231	45.434
PI327837	25.6684642	-5.035641914	2043.421722	-8.796563715	-2.940561352	-28.06199752	-84.18837464	Population 4	39.795	45.295
PI327857	28.9254739	-4.598893184	4195.075368	-37.42001315	-21.81463662	-39.75757358	-128.597982	Population 5	38.468	59.973
PI327862	14.68365617	-5.195876278	3680.33275	-47.81318748	-32.5909745	-31.53940551	-100.9806697	Population 4	39.907	67.213
PI327863	6.528489243	-2.168371699	2264.17894	-33.56193086	-26.58509131	-37.66695159	-115.7765792	Population 5	39.908	67.213
PI327864	14.4912887	-4.940646685	3692.244203	-48.82627593	-33.24112011	-30.87792029	-98.31767444	Population 5	40.028	64.682
PI327868	34.16932903	-3.168371778	3500.178918	-17.68440409	-4.293697601	-33.75516231	-110.7997407	Population 5	38.468	59.968
PI328171	-0.165512221	-3.168371745	-102.8210172	3.962554047	-2.074996111	-11.37885476	-31.82908039	Population 4	41.447	35.697
PI328200	28.87944561	0.709795386	829.2136331	15.18931497	17.88431065	-22.66359252	-68.1248729	Population 2	39.273	35.125
PI328207	39.91437397	7.644408608	-401.6874545	36.27228011	44.80575249	-23.05941509	-70.776878	Population 4	39.273	35.126
PI328208	25.43472935	4.248811757	66.66036875	18.59538295	23.50393343	-17.86466964	-55.03166265	Population 4	39.273	35.126
PI328244	39.39208106	7.601920022	-581.6331436	38.56570636	45.94021825	-21.45543175	-65.43113843	Population 4	39.273	35.126
PI328253	25.3580448	2.489618544	677.7829008	11.94590359	15.86880655	-19.17814833	-57.95205005	Population 4	39.273	35.126
PI328279	35.58022921	6.076664083	22.77714611	25.25007328	34.68665768	-22.45273073	-69.04381628	Population 4	39.273	35.126
PI328299	39.38888591	3.139026134	102.0506719	38.18698528	39.97195204	-33.17966386	-100.1553026	Population 4	38.065	27.465
PI328327	33.58790776	-1.292465516	928.5342267	20.31324856	22.819284	-18.69536374	-56.12235163	Population 3	39.864	28.101
PI328336	11.84858806	-9.264751102	2706.741672	-19.6537097	-18.9940128	-22.55597497	-70.32734477	Population 4	39.274	35.126
PI328388	59.04375927	0.110024493	-520.6978646	71.73122415	68.32954174	-35.16005497	-109.6790643	Population 2	35.122	25.858
PI328409	58.02215504	1.134306122	-293.1970584	65.93308255	63.89441939	-36.5545976	-110.4859349	Population 3	36.796	22.479
PI328417	60.82140763	-3.168371709	168.1789581	70.96880058	64.92211506	-35.0402396	-110.4908962	Population 3	38.03	23.63
PI328484	55.24275428	-4.168371484	-1120.821047	83.61347463	69.32492896	-38.16129361	-115.3890815	Population 3	35.252	24.991
PI328485	61.76063829	0.309843182	108.7014632	62.10355717	62.05381319	-42.5558645	-131.7734521	Population 3	35.113	26.196
PI328486	73.62638227	-0.200536245	-191.3919966	81.68798363	79.13640724	-35.39510367	-107.4648216	Population 3	35.518	23.874
PI328498	68.1549496	-2.251255892	-16.78500182	80.90539514	74.03532965	-35.49763957	-104.2535645	Population 3	37.697	22.147
PI328520	45.24563596	3.816159885	-276.8545645	44.80707178	49.00690931	-22.39918278	-65.13066835	Population 3	39.097	22.097
PI328577	69.51126525	1.311676488	-203.8294972	77.53996191	76.42798619	-38.94114455	-118.1037804	Population 4	36.847	22.664
PI328578	77.84937232	3.099826184	-697.8803196	91.56773936	90.89676568	-41.39937327	-129.1826671	Population 3	35.257	26.251
PI328632	61.38003024	-0.932678372	-106.4839099	70.74225085	65.47939438	-38.41230104	-116.2624925	Population 3	35.464	23.73
PI328637	-16.95378645	-7.606444256	713.6460365	-15.07015216	-25.18101304	13.15593489	44.56282355	Population 3	37.347	22.647
PI328639	7.08638071	0.183306554	578.8847252	-1.715663176	-2.271323699	-12.51915671	-34.9448573	Population 2	39.097	22.097
PI328787	73.22061457	2.489129289	-661.4571549	84.82362231	84.44962968	-38.7921893	-119.6334857	Population 5	35.308	25.566
PI328907	-29.77262047	-12.87297161	2174.870701	-47.57073253	-56.5463027	8.011479772	26.07206643	Population 5	39.274	35.126
PI328924	71.52803964	2.876548835	-717.9275694	84.80281463	83.38613678	-38.25891624	-114.5812184	Population 2	38.22	15.77
PI328945	64.32316198	2.01374791	-715.4822423	75.13262156	74.08836593	-36.4803634	-102.6955604	Population 3	38.221	15.771
PI328976	21.25826028	40.83162738	-5539.820911	50.22279604	78.22984762	-20.62147802	-66.46076033	Population 3	8.075	38.075
PI329000	73.98877447	34.68205775	-4371.684337	93.36836003	124.6129751	-42.00334666	-131.5969298	Population 4	8.075	38.075
PI329032	40.64944824	1.831628525	-805.8210762	60.3107902	60.62444292	-29.53432166	-95.27971423	Population 1	37.014	22.531
PI329042	36.28783312	3.831628253	-704.82103	46.61008102	43.29373606	-32.73786985	-102.3091515	Population 2	37.248	22.064
PI329043	65.80606065	8.009833499	-1376.801739	80.69659145	83.09341259	-35.62325526	-97.29502072	Population 3	39.098	22.098
PI329114	73.51115714	2.627965702	-448.9322446	81.5961241	82.74743162	-35.5850227	-109.2286051	Population 3	38.055	23.09
PI331878	62.91027219	18.55460069	-2025.245405	64.76076616	87.564129	-38.12063438	-120.6778011	Population 1	38.221	15.771
PI342031	20.47017433	-1.269193764	1349.5788	0.920669434	5.101281615	-16.24581012	-51.42543662	Population 3	38.565	38.532
PI342136	-13.00610605	-2.302136101	1416.13223	-34.99728848	-30.67315394	-4.626161299	-15.52894022	Population 4	38.972	30.758
PI342139	-1.18726723	-5.354625982	2638.779111	-36.29156332	-33.30640051	-12.00538275	-41.4588289	Population 2	38.889	29.621
PI342198	5.807319435	-2.894522159	2308.837333	-28.69640286	-22.7785743	-18.05837085	-59.96595825	Population 2	38.889	29.621
PI342219	-17.40077329	-6.011480855	1473.401454	-37.1435412	-36.205269	2.261832639	2.523542075	Population 2	39.639	30.199
PI342270	-2.960810846	-7.831371492	3472.96255	-47.37722283	-44.39956259	-18.34048671	-62.20244993	Population 2	39.65	30.2
PI342283	0.331766592	-1.904698682	759.128471	-12.54053017	-9.377441706	-6.847747118	-22.75396511	Population 2	39.66	30.201
PI342329	-14.91042288	-7.23622335	1897.073748	-37.33803752	-39.36277842	-10.59255624	-33.43540332	Population 2	39.67	30.202
PI342331	-10.05328031	-1.103205387	1512.625751	-36.61329343	-29.63007457	-7.619708392	-26.21817898	Population 2	39.68	30.203
PI356264	70.50629388	31.36388877	-3848.079111	85.38276544	114.2627508	-44.83397214	-140.4522751	Population 2	8.075	38.075
PI356333	68.8302666	32.74792473	-3883.492123	82.68699151	113.162898	-44.8989038	-142.3973327	Population 1	8.075	38.075
PI356505	68.65153814	31.68874372	-3635.585396	79.03985802	110.1809342	-44.82714664	-143.3852332	Population 1	8.075	38.075
PI356580	69.5040729	31.93041796	-3490.521726	75.52344933	108.7983483	-48.10632555	-152.5613221	Population 1	8.075	38.075
PI356666	61.11705523	26.51660767	-2784.079021	65.97011393	93.22143509	-43.59676775	-139.0111935	Population 1	8.075	38.075
PI356672	58.08354901	0.853546832	-523.2297651	70.27666647	66.07501962	-36.60228811	-110.0837354	Population 1	32.148	-4.852
PI356696	47.59292973	5.831628336	553.1789033	31.95891983	47.41294716	-35.32705232	-111.7296977	Population 3	32.148	-4.852
PI356711	60.77764277	21.08161827	-2743.853716	70.55748733	92.51425938	-35.89401801	-109.4612201	Population 3	32.148	-4.852
PI356713	66.33569399	30.50893358	-3669.390742	79.44785896	108.6010502	-43.31985197	-137.1857772	Population 1	32.149	-4.852
PI356715	63.34458184	30.05245791	-3410.557726	72.41318874	102.6221209	-44.94052635	-142.4474464	Population 1	32.149	-4.851
PI356718	68.63324	0.889849811	81.53735497	71.76803058	72.52127151	-41.81019816	-126.9460216	Population 1	32.149	-4.851
PI356719	70.85337287	1.91502743	-153.2260349	72.57708373	76.57796586	-35.86625934	-109.8016644	Population 3	32.149	-4.851
PI356732	60.4719442	2.443591532	-454.4429247	69.94949343	69.28845216	-40.80545493	-121.06084	Population 3	32.149	-4.851
PI356734	70.53270467	6.383478731	-856.5945226	80.83401018	84.81836114	-42.86548765	-129.4435392	Population 3	32.149	-4.851
PI356737	63.30495533	-0.482184312	86.24539398	67.37423095	66.3821059	-37.83296767	-113.4148045	Population 3	32.149	-4.851
PI356741	56.49192464	-1.355245087	385.9707603	57.58712594	54.77920843	-33.31744947	-98.70029739	Population 3	32.149	-4.851
PI356742	80.4452971	1.574399919	242.5576546	80.96697327	83.85230075	-46.29915361	-141.5502259	Population 3	32.149	-4.851
PI356755	65.03006146	-2.525224559	199.8315249	67.13437538	65.48115419	-38.13917105	-112.6431025	Population 3	32.15	-4.85
PI356759	71.91921283	2.81906767	-38.31469672	73.61608692	76.99427384	-40.03092388	-121.7970632	Population 3	32.15	-4.85
PI356763	70.62925395	1.091185546	-107.4683653	75.83236335	75.25111109	-40.70002827	-121.612137	Population 3	32.15	-4.85
PI356771	75.13800752	1.50906231	147.9752028	75.77649447	77.96150885	-44.83322064	-138.2541453	Population 3	32.15	-4.85
PI356775	34.31434594	5.831628196	553.1789254	18.53301766	35.57521848	-30.2886619	-96.91649781	Population 3	32.15	-4.85
PI366478	16.35611897	-6.766365075	4228.167974	-53.2652472	-37.34641944	-34.24021743	-109.1805501	Population 5	36.688	67.838
PI386723	69.95445486	31.75461947	-4003.095668	85.74310356	115.7059275	-41.48966138	-131.6967783	Population 1	8.077	38.077
PI386759	66.95576661	31.74477407	-3683.752526	78.57386061	108.8545859	-46.4657255	-147.5261277	Population 1	8.078	38.078
PI410437	105.8002809	10.00448214	-880.6467467	95.53988399	116.0944402	-45.84488233	-148.4700326	Population 3	32.889	13.286
PI420922	63.7433157	5.831628344	-274.8210523	60.52339256	64.98506528	-41.3065694	-133.756681	Population 3	32.21	35.843
PI420923	65.45839692	2.360449106	661.5409537	44.88734865	57.03428709	-25.80271015	-84.14515543	Population 2	30.777	35.76
PI434871	62.52139213	-1.918285251	132.8487839	69.431427	64.52726684	-36.76332307	-112.1214053	Population 3	28.007	3.007
PI467375	0.469775729	0.831628311	-2012.821035	40.64003577	25.09572964	2.773385421	7.613122927	Population 2	48.502	-2.581
PI467684	43.13931435	6.831628148	-1695.821014	64.3458882	60.6936305	-29.57854107	-69.29740872	Population 3	40.208	-8.208
PI467690	72.12665753	-0.054987533	-134.494136	81.26819082	78.06066754	-38.76604092	-116.5536714	Population 3	40.292	-8.325
PI467691	59.05522546	3.684818994	-920.9071669	73.96631318	71.68071656	-32.17235722	-93.20340503	Population 3	38.742	-7.724
PI467692	84.20681419	4.53329067	-796.6520579	95.43820225	97.85019032	-43.29978735	-131.9444989	Population 3	39.676	-7.824
PI494169	22.85903706	-4.361407422	2454.637431	-11.98336969	-6.951731543	-26.02512921	-80.65685942	Population 2	38.192	46.404
PI494175	37.29278263	-0.618905272	1868.105941	1.771258835	13.56629972	-31.21017213	-94.14772395	Population 2	32.562	48.462
PI564602	66.27625843	8.453252444	-914.6346354	68.32296907	77.54434483	-40.05087728	-127.8267972	Population 3	31.349	27.266
PI564603	53.27004756	2.105699725	1236.511754	26.19685269	38.03314463	-31.50457344	-101.8076761	Population 2	33.338	36.722
PI564607	44.26784829	0.292989251	1561.281306	15.87824325	24.77065829	-26.91366932	-86.28271112	Population 2	33.505	36.389
PI564616	36.80246504	-0.426269293	1102.603314	10.33513331	19.64519981	-29.73970967	-84.42462574	Population 2	36.906	41.006
PI564621	55.05907717	3.222981257	1016.671239	29.77640866	41.8255705	-28.07066674	-88.69686303	Population 2	35.222	37.072
PI564622	42.37145772	0.537855655	1529.375094	10.97490342	22.25523381	-26.62279872	-84.61698138	Population 2	35.256	36.756
PI564637	53.28673048	2.647596843	456.9145467	44.64765182	47.95479863	-38.22586379	-120.800363	Population 3	35.256	36.439
PI564641	44.37896219	-1.075709654	1892.46268	13.31078026	21.3621946	-29.24339392	-93.05232476	Population 2	34.739	37.339
PI564643	75.58563357	1.758202772	138.8844841	76.03284692	78.60393861	-44.83656216	-138.3598467	Population 3	34.439	37.539
PI564644	35.18585092	-4.724560435	1838.933628	6.490694484	11.56808222	-22.41831227	-64.40654852	Population 2	35.206	38.206
PI564678	65.07592255	4.276670426	771.0293215	42.30135859	57.07134417	-29.16961182	-87.44369316	Population 5	36.04	39.59
PI572573	59.05710619	3.359559006	544.3981849	43.61468823	52.98097357	-48.43543046	-151.3516218	Population 3	32.118	35.185
PI584785	32.44869627	-1.926126812	1375.656489	3.260518604	11.8842408	-30.58433703	-86.97382308	Population 2	33.115	44.115
PI584786	90.709707	10.65528561	-735.3870451	78.70509186	98.48730361	-45.72335826	-146.4975691	Population 3	33.115	44.115
PI584788	50.67392767	1.663882609	369.1097152	35.22521777	45.19351723	-28.0313452	-82.94163614	Population 5	33.115	44.115
